# A survey of multi-targeting and off-targeting sgRNAs across five genome-wide CRISPR-Cas9 knockout sgRNA libraries with GuideRefine

**DOI:** 10.64898/2026.08.20.746015

**Authors:** Stefanus Bernard, Michael D. Rainey, Corrado Santocanale, Colm J. Ryan

## Abstract

Pooled genome-wide CRISPR-Cas9 knockout (CRISPR-KO) screening is a powerful approach for discovering new biology and identifying genetic vulnerabilities in cancers. This approach uses the Cas9 nuclease in combination with sgRNA libraries, typically consisting of 4-8 sgRNAs to induce mutations in each target gene. A critical assumption is that the effect of each sgRNA is solely due to Cas9 editing of the target gene. However, libraries can contain sgRNAs that direct Cas9 to multiple locations, thus potentially introducing bias into gene hit lists and leading to flawed biological hypotheses.

Here we have developed GuideRefine, a pipeline to detect multi-targeting and off-targeting sgRNAs. GuideRefine outputs a virtual refined sub-library containing only on-target sgRNAs. Using GuideRefine with T2T-CHM13 as the reference genome, we surveyed the Brunello, TKOv3, Yusa, Avana, and Jacquere libraries, finding that ∼7.5% to ∼16% of sgRNAs are potentially problematic. We confirmed that multi-targeting sgRNAs disproportionately impair cell fitness and that sgRNAs aligning to more than one location with a single mismatch can also reduce fitness, although to a lesser extent.

After flagging problematic sgRNAs and creating virtual “on-target only” sub-libraries, ∼10% to ∼16% of genes lose critical representation (< 3 sgRNAs per gene). Intriguingly, a set of 467 genes, characterised by short CDS length and lower PAM site density, have fewer than three sgRNAs in all sub-libraries, suggesting they cannot be well-targeted using current libraries.

We anticipate that GuideRefine, together with caution in assessing the effects of problematic sgRNAs, will help prioritise biologically relevant hits.
