## Supplementary Table 1b for "A survey of multi-targeting and off-targeting sgRNAs across five genome-wide CRISPR-Cas9 knockout sgRNA libraries with GuideRefine"

### Sheet: Sheet 1
gene_id	name	num_pam_site	total_cds_length_bp	total_gene_length_bp	cds_length_bin
ABHD17A	abhydrolase domain containing 17A, depalmitoylase	106	1108	8687	1000–1500
ACKR4	atypical chemokine receptor 4	45	1053	5376	1000–1500
ACTR2	actin related protein 2	76	1200	43416	1000–1500
ACTR3C	actin related protein 3C	76	1083	438478	1000–1500
ADAM21	ADAM metallopeptidase domain 21	140	2169	7734	2000–2500
ADH1B	alcohol dehydrogenase 1B (class I), beta polypeptide	97	1128	16398	1000–1500
ADH5	alcohol dehydrogenase 5 (class III), chi polypeptide	85	1125	17809	1000–1500
AK4	adenylate kinase 4	41	672	84604	500–1000
AK6	adenylate kinase 6	20	538	18841	500–1000
AKR1B10	aldo-keto reductase family 1 member B10	72	1099	13843	1000–1500
AKR7A3	aldo-keto reductase family 7 member A3	99	1290	14544	1000–1500
AKTIP	AKT interacting protein	32	882	13367	500–1000
ALG10B	ALG10 alpha-1,2-glucosyltransferase B	58	1434	12903	1000–1500
ANAPC1	anaphase promoting complex subunit 1	314	5996	119461	>2500
ANKRD36	ankyrin repeat domain 36	293	5909	151384	>2500
ANP32A	acidic nuclear phosphoprotein 32 family member A	65	750	42345	500–1000
API5	apoptosis inhibitor 5	95	1613	32529	1500–2000
APOC1	apolipoprotein C1	38	397	5030	0–500
ARID3B	AT-rich interaction domain 3B	126	1686	59090	1500–2000
ARIH2	ariadne RBR E3 ubiquitin protein ligase 2	105	1661	66584	1500–2000
ARL4A	ARF like GTPase 4A	35	603	4056	500–1000
ARMC10	armadillo repeat containing 10	69	1365	24650	1000–1500
ARPC1A	actin related protein 2/3 complex subunit 1A	67	1113	40369	1000–1500
ATF4	activating transcription factor 4	94	1056	7626	1000–1500
ATP5MF	ATP synthase membrane subunit f	26	285	7974	0–500
BAK1	BCL2 antagonist/killer 1	68	847	7725	500–1000
BANF1	barrier to autointegration nuclear assembly factor 1	30	270	1647	0–500
BCLAF1	BCL2 associated transcription factor 1	155	2763	33224	>2500
BMP8B	bone morphogenetic protein 8b	117	1498	31694	1000–1500
BMPR1A	bone morphogenetic protein receptor type 1A	94	1722	176764	1500–2000
BNIP3	BCL2 interacting protein 3	45	585	14252	500–1000
BRD7	bromodomain containing 7	119	2010	53045	2000–2500
C12orf71	chromosome 12 open reading frame 71	49	810	3071	500–1000
C1D	C1D nuclear receptor corepressor	22	426	21881	0–500
C1QBP	complement C1q binding protein	66	849	6380	500–1000
C4A	complement C4A (Chido/Rodgers blood group)	478	5235	20625	>2500
HPF1	histone PARylation factor 1	53	1041	28490	1000–1500
C4orf46	chromosome 4 open reading frame 46	21	342	5395	0–500
C5orf63	chromosome 5 open reading frame 63	33	693	30938	500–1000
CA5A	carbonic anhydrase 5A	94	1346	54909	1000–1500
CAP1	cyclase associated actin cytoskeleton regulatory protein 1	91	1428	32518	1000–1500
CARD16	caspase recruitment domain family member 16	22	294	3773	0–500
CATSPER2	cation channel sperm associated 2	92	1611	20383	1500–2000
CCDC121	coiled-coil domain containing 121	90	1323	3375	1000–1500
CCDC144A	coiled-coil domain containing 144A	184	5151	111677	>2500
CCDC74B	coiled-coil domain containing 74B	106	1937	5826	1500–2000
CCNB1IP1	cyclin B1 interacting protein 1	41	834	21906	500–1000
CCNJ	cyclin J	44	1296	17815	1000–1500
CCT6A	chaperonin containing TCP1 subunit 6A	106	1596	12215	1500–2000
CCT8L2	chaperonin containing TCP1 subunit 8 like 2	169	1674	2060	1500–2000
CD8B	CD8 subunit beta	59	899	46525	500–1000
CDC26	cell division cycle 26	17	258	8595	0–500
CDC27	cell division cycle 27	98	2512	72444	>2500
CDC37	cell division cycle 37, HSP90 cochaperone	117	1137	12424	1000–1500
CDC42	cell division cycle 42	24	666	48585	500–1000
CDK11A	cyclin dependent kinase 11A	224	2400	21915	2000–2500
CDK5RAP3	CDK5 regulatory subunit associated protein 3	166	1823	13879	1500–2000
CDK7	cyclin dependent kinase 7	64	1044	42620	1000–1500
FBXW10B	F-box and WD repeat domain containing 10B	161	2398	54227	2000–2500
CDRT15	CMT1A duplicated region transcript 15	50	567	1190	500–1000
CDRT15L2	CMT1A duplicated region transcript 15 like 2	81	846	1188	500–1000
CEP57L1	centrosomal protein 57 like 1	37	1511	79196	1500–2000
CES1	carboxylesterase 1	149	1707	30298	1500–2000
CHCHD2	coiled-coil-helix-coiled-coil-helix domain containing 2	41	507	4904	500–1000
CHCHD3	coiled-coil-helix-coiled-coil-helix domain containing 3	52	805	297232	500–1000
CIAPIN1	cytokine induced apoptosis inhibitor 1	67	939	19200	500–1000
CLDN6	claudin 6	82	663	3472	500–1000
CMC1	C-X9-C motif containing 1	24	445	83530	0–500
CNOT7	CCR4-NOT transcription complex subunit 7	56	972	21898	500–1000
CNTNAP3	contactin associated protein family member 3	312	3867	223487	>2500
COPS8	COP9 signalosome subunit 8	40	630	14594	500–1000
COX17	cytochrome c oxidase copper chaperone COX17	20	297	13405	0–500
COX20	cytochrome c oxidase assembly factor COX20	26	409	9758	0–500
COX7C	cytochrome c oxidase subunit 7C	16	192	3022	0–500
CSRP2	cysteine and glycine rich protein 2	60	733	20310	500–1000
CXCL3	C-X-C motif chemokine ligand 3	16	324	2103	0–500
CYCS	cytochrome c, somatic	25	318	6605	0–500
CYP2A6	cytochrome P450 family 2 subfamily A member 6	127	1485	6909	1000–1500
CYP2A7	cytochrome P450 family 2 subfamily A member 7	125	2016	6735	2000–2500
CYP2D6	cytochrome P450 family 2 subfamily D member 6 (gene/pseudogene)	129	1494	4312	1000–1500
DCAF6	DDB1 and CUL4 associated factor 6	146	2856	212001	>2500
DCUN1D1	defective in cullin neddylation 1 domain containing 1	33	965	47834	500–1000
DDX11	DEAD/H-box helicase 11	275	3295	30940	>2500
DEFB108B	defensin beta 108B	14	222	4511	0–500
DEXI	Dexi homolog	25	288	13580	0–500
DHFR2	dihydrofolate reductase 2	34	564	5398	500–1000
DHX40	DEAH-box helicase 40	130	2340	42735	2000–2500
DNAJA1	DnaJ heat shock protein family (Hsp40) member A1	82	1194	14635	1000–1500
DNAJB1	DnaJ heat shock protein family (Hsp40) member B1	79	1023	14523	1000–1500
DNAJB6	DnaJ heat shock protein family (Hsp40) member B6	87	1123	80541	1000–1500
DNAJC19	DnaJ heat shock protein family (Hsp40) member C19	18	351	6130	0–500
DNAJC9	DnaJ heat shock protein family (Hsp40) member C9	75	837	17705	500–1000
DPPA3	developmental pluripotency associated 3	25	480	6134	0–500
DPY19L2	dpy-19 like 2	130	2633	109672	>2500
DSE	dermatan sulfate epimerase	191	2978	190415	>2500
DSTN	destrin, actin depolymerizing factor	17	498	44419	0–500
DTWD1	DTW motif tRNA-uridine aminocarboxypropyltransferase 1	22	1060	35230	1000–1500
DTX2	deltex E3 ubiquitin ligase 2	147	1910	47224	1500–2000
DUSP22	dual specificity phosphatase 22	53	673	58888	500–1000
DYNLL1	dynein light chain LC8-type 1	21	270	28642	0–500
DYNLT1	dynein light chain Tctex-type 1	19	342	8272	0–500
EBPL	EBP like	57	646	30817	500–1000
EIF1	eukaryotic translation initiation factor 1	21	342	3784	0–500
EIF2S2	eukaryotic translation initiation factor 2 subunit beta	49	1002	23905	1000–1500
EIF3E	eukaryotic translation initiation factor 3 subunit E	62	1338	47491	1000–1500
EIF3F	eukaryotic translation initiation factor 3 subunit F	65	1074	14518	1000–1500
EIF4EBP2	eukaryotic translation initiation factor 4E binding protein 2	18	363	24848	0–500
EIF4H	eukaryotic translation initiation factor 4H	70	747	22729	500–1000
EIF5AL1	eukaryotic translation initiation factor 5A like 1	39	465	3908	0–500
ENSA	endosulfine alpha	44	598	8367	500–1000
ERVV-1	endogenous retrovirus group V member 1, envelope	91	1434	2203	1000–1500
ESRRA	estrogen related receptor alpha	156	1399	11234	1000–1500
EWSR1	EWS RNA binding protein 1	218	2126	32178	2000–2500
FABP5	fatty acid binding protein 5	31	408	4246	0–500
FAHD2B	fumarylacetoacetate hydrolase domain containing 2B	91	1180	13638	1000–1500
RAMAC	RNA guanine-7 methyltransferase activating subunit	26	357	4848	0–500
TCAF2	TRPM8 channel associated factor 2	299	3104	30276	>2500
FAM133B	family with sequence similarity 133 member B	38	744	29638	500–1000
FAM185A	family with sequence similarity 185 member A	103	1179	101438	1000–1500
FAM204A	family with sequence similarity 204 member A	38	830	44380	500–1000
SHLD2	shieldin complex subunit 2	116	3203	96250	>2500
FAM86B1	family with sequence similarity 86 member B1 (gene/pseudogene)	72	891	11941	500–1000
FCGR1A	Fc gamma receptor Ia	81	1128	17908	1000–1500
FCGR2B	Fc gamma receptor IIb	69	992	31395	500–1000
FDX1	ferredoxin 1	52	563	35583	500–1000
FKBP9	FKBP prolyl isomerase 9	177	1920	49501	1500–2000
FOLH1	folate hydrolase 1	144	2418	63551	2000–2500
FOXO3	forkhead box O3	213	2283	124958	2000–2500
FRG1	FSHD region gene 1	41	777	22321	500–1000
FRG2C	FSHD region gene 2 family member C	59	849	19812	500–1000
FSCN1	fascin actin-bundling protein 1	137	1482	13840	1000–1500
FTH1	ferritin heavy chain 1	31	552	3350	500–1000
FTL	ferritin light chain	41	528	1571	500–1000
GABPA	GA binding protein transcription factor subunit alpha	68	1365	37486	1000–1500
GCSH	glycine cleavage system protein H	34	634	14104	500–1000
GEMIN7	gem nuclear organelle associated protein 7	29	396	15893	0–500
GJA1	gap junction protein alpha 1	70	1149	14082	1000–1500
GLDC	glycine decarboxylase	270	3063	113260	>2500
GLRX	glutaredoxin	21	321	8892	0–500
GNG10	G protein subunit gamma 10	18	207	8622	0–500
GNPNAT1	glucosamine-phosphate N-acetyltransferase 1	23	555	16463	500–1000
GOLGA8R	golgin A8 family member R	157	1896	13701	1500–2000
GPRIN2	G protein regulated inducer of neurite outgrowth 2	162	1449	15862	1000–1500
GPX1	glutathione peroxidase 1	81	733	1172	500–1000
GRAP	GRB2 related adaptor protein	77	872	30724	500–1000
GSTA1	glutathione S-transferase alpha 1	36	801	12439	500–1000
GSTA5	glutathione S-transferase alpha 5	33	669	14558	500–1000
GYG1	glycogenin 1	61	1130	40231	1000–1500
HAUS1	HAUS augmin like complex subunit 1	39	837	23919	500–1000
HAX1	HCLS1 associated protein X-1	89	840	3247	500–1000
HBZ	hemoglobin subunit zeta	29	429	1930	0–500
HCN2	hyperpolarization activated cyclic nucleotide gated potassium and sodium channel 2	264	2670	27694	>2500
HIGD1A	HIG1 hypoxia inducible domain family member 1A	23	324	19132	0–500
HIGD2A	HIG1 hypoxia inducible domain family member 2A	25	321	1011	0–500
H2BC4	H2B clustered histone 4	24	381	10757	0–500
H2BC6	H2B clustered histone 6	26	381	470	0–500
H2BC12	H2B clustered histone 12	27	381	8567	0–500
H2BC13	H2B clustered histone 13	29	381	451	0–500
H2BC15	H2B clustered histone 15	27	381	542	0–500
HLA-B	major histocompatibility complex, class I, B	117	1089	3306	1000–1500
HMGA1	high mobility group AT-hook 1	42	324	9361	0–500
HNRNPL	heterogeneous nuclear ribonucleoprotein L	188	1994	16002	1500–2000
HORMAD1	HORMA domain containing 1	51	1218	22515	1000–1500
HS6ST1	heparan sulfate 6-O-sulfotransferase 1	105	1236	53390	1000–1500
HSD17B7	hydroxysteroid 17-beta dehydrogenase 7	66	1047	22450	1000–1500
HSPA5	heat shock protein family A (Hsp70) member 5	130	1965	6492	1500–2000
HSPA6	heat shock protein family A (Hsp70) member 6	213	1932	2355	1500–2000
HYDIN	HYDIN axonemal central pair apparatus protein	995	15463	428597	>2500
IFNA5	interferon alpha 5	31	570	988	500–1000
IFNA7	interferon alpha 7	36	570	737	500–1000
IGSF3	immunoglobulin superfamily member 3	339	3719	93360	>2500
IQCB1	IQ motif containing B1	85	1797	65338	1500–2000
KATNBL1	katanin regulatory subunit B1 like 1	45	930	69432	500–1000
KCNJ12	potassium inwardly rectifying channel subfamily J member 12	124	1302	43513	1000–1500
KIAA1191	KIAA1191	57	918	15746	500–1000
KIAA2013	KIAA2013	192	1905	6838	1500–2000
KLF7	KLF transcription factor 7	67	1016	101269	1000–1500
KLRC4	killer cell lectin like receptor C4	27	477	2374	0–500
KRT16	keratin 16	148	1422	2990	1000–1500
KRT17	keratin 17	128	1299	5134	1000–1500
KRT6A	keratin 6A	179	1695	6085	1500–2000
KRT8	keratin 8	147	1536	52642	1500–2000
KRTAP10-11	keratin associated protein 10-11	23	897	1237	500–1000
KRTAP10-12	keratin associated protein 10-12	21	738	873	500–1000
KRTAP10-2	keratin associated protein 10-2	18	768	1149	500–1000
KRTAP10-4	keratin associated protein 10-4	33	1206	1643	1000–1500
KRTAP10-5	keratin associated protein 10-5	19	816	1150	500–1000
KRTAP10-9	keratin associated protein 10-9	22	879	1292	500–1000
KRTAP13-2	keratin associated protein 13-2	36	528	882	500–1000
KRTAP19-4	keratin associated protein 19-4	27	255	342	0–500
KRTAP4-12	keratin associated protein 4-12	10	606	1092	500–1000
KRTAP4-5	keratin associated protein 4-5	7	546	902	500–1000
KRTAP5-9	keratin associated protein 5-9	39	510	1189	500–1000
KRTAP9-3	keratin associated protein 9-3	9	480	1006	0–500
LAMTOR5	late endosomal/lysosomal adaptor, MAPK and MTOR activator 5	43	522	6665	500–1000
LCN1	lipocalin 1	72	1209	5101	1000–1500
LEFTY1	left-right determination factor 1	132	1101	2865	1000–1500
LGALS9	galectin 9	76	1194	18369	1000–1500
LILRB3	leukocyte immunoglobulin like receptor B3	177	1953	6730	1500–2000
LIMS1	LIM zinc finger domain containing 1	94	1547	153552	1500–2000
LLPH	LLP homolog, long-term synaptic facilitation factor	24	390	14196	0–500
LRRC37A3	leucine rich repeat containing 37 member A3	254	5021	65548	>2500
LSM12	LSM12 homolog	55	882	33255	500–1000
LSM3	LSM3 homolog, U6 small nuclear RNA and mRNA degradation associated	16	309	22302	0–500
LSM6	LSM6 homolog, U6 small nuclear RNA and mRNA degradation associated	17	243	15818	0–500
ETFRF1	electron transfer flavoprotein regulatory factor 1	7	273	9939	0–500
MAD2L1	mitotic arrest deficient 2 like 1	31	618	11224	500–1000
MANBAL	mannosidase beta like	16	279	27609	0–500
MAP2K3	mitogen-activated protein kinase kinase 3	90	1481	30580	1000–1500
MAPK1IP1L	mitogen-activated protein kinase 1 interacting protein 1 like	50	744	18548	500–1000
METTL15	methyltransferase 15, mitochondrial 12S rRNA N4-cytidine	64	1343	418812	1000–1500
MPZL1	myelin protein zero like 1	63	810	78465	500–1000
MRGPRX1	MAS related GPR family member X1	63	969	5916	500–1000
MRGPRX3	MAS related GPR family member X3	67	969	17511	500–1000
MRPL3	mitochondrial ribosomal protein L3	81	1047	40741	1000–1500
MRPL45	mitochondrial ribosomal protein L45	54	921	25971	500–1000
MRRF	mitochondrial ribosome recycling factor	52	852	66446	500–1000
MST1	macrophage stimulating 1	222	2294	5529	2000–2500
MSTO1	misato mitochondrial distribution and morphology regulator 1	176	1939	4798	1500–2000
MT1HL1	metallothionein 1H like 1	11	186	339	0–500
MT1M	metallothionein 1M	8	186	1323	0–500
MT2A	metallothionein 2A	10	186	914	0–500
MUC20	mucin 20, cell surface associated	103	1617	12039	1500–2000
MXRA7	matrix remodeling associated 7	136	1133	38549	1000–1500
MYL12B	myosin light chain 12B	24	519	16379	500–1000
MZT2B	mitotic spindle organizing protein 2B	77	945	22528	500–1000
NANOG	Nanog homeobox	43	918	9741	500–1000
NBPF4	NBPF member 4	130	2167	50504	2000–2500
NBPF6	NBPF member 6	135	2058	51263	2000–2500
NCF1	neutrophil cytosolic factor 1	90	1173	15328	1000–1500
NDUFB1	NADH:ubiquinone oxidoreductase subunit B1	11	177	5885	0–500
NDUFV2	NADH:ubiquinone oxidoreductase core subunit V2	51	750	31651	500–1000
NEDD8	NEDD8 ubiquitin like modifier	20	246	15507	0–500
NHP2	NHP2 ribonucleoprotein	52	590	4423	500–1000
NOB1	NIN1 (RPN12) binding protein 1 homolog	97	1239	13062	1000–1500
NOTCH2NLA	notch 2 N-terminal like A	84	938	80190	500–1000
NPY4R	neuropeptide Y receptor Y4	81	1128	10771	1000–1500
NRBF2	nuclear receptor binding factor 2	50	919	21715	500–1000
NREP	neuronal regeneration related protein	17	402	248132	0–500
NTAN1	N-terminal asparagine amidase	56	1043	18218	1000–1500
NUDT4	nudix hydrolase 4	41	546	30226	500–1000
NUP50	nucleoporin 50	78	1407	24036	1000–1500
NUS1	NUS1 dehydrodolichyl diphosphate synthase subunit	62	882	35257	500–1000
OBP2A	odorant binding protein 2A	70	663	3689	500–1000
OBP2B	odorant binding protein 2B	63	669	17977	500–1000
OXCT2	3-oxoacid CoA-transferase 2	175	1554	1826	1500–2000
PAFAH1B2	platelet activating factor acetylhydrolase 1b catalytic subunit 2	59	933	33874	500–1000
PAIP1	poly(A) binding protein interacting protein 1	105	1440	32080	1000–1500
PBX2	PBX homeobox 2	145	1293	5468	1000–1500
PCBP2	poly(rC) binding protein 2	87	1101	29071	1000–1500
PCNP	PEST proteolytic signal containing nuclear protein	29	656	20374	500–1000
PDAP1	PDGFA associated protein 1	57	546	13925	500–1000
PDE4DIP	phosphodiesterase 4D interacting protein	613	8885	224857	>2500
PDPR	pyruvate dehydrogenase phosphatase regulatory subunit	210	2735	52527	>2500
PEBP1	phosphatidylethanolamine binding protein 1	59	564	9450	500–1000
PGGT1B	protein geranylgeranyltransferase type I subunit beta	79	1275	62640	1000–1500
PHF10	PHD finger protein 10	91	1695	20607	1500–2000
PHF5A	PHD finger protein 5A	24	333	8979	0–500
PLA2G12A	phospholipase A2 group XIIA	28	570	20051	500–1000
PLEKHA3	pleckstrin homology domain containing A3	34	903	36007	500–1000
PLEKHM1	pleckstrin homology and RUN domain containing M1	264	3391	57942	>2500
PNRC2	proline rich nuclear receptor coactivator 2	21	420	3635	0–500
POLR2K	RNA polymerase II, I and III subunit K	7	177	3368	0–500
POLR2M	RNA polymerase II subunit M	52	1107	10834	1000–1500
POLR3G	RNA polymerase III subunit G	37	701	40657	500–1000
POLRMT	RNA polymerase mitochondrial	374	3907	16317	>2500
POMZP3	POM121 and ZP3 fusion	25	564	17003	500–1000
POU5F1	POU class 5 homeobox 1	138	1203	6364	1000–1500
PPIP5K1	diphosphoinositol pentakisphosphate kinase 1	347	4767	56787	>2500
PPP4R2	protein phosphatase 4 regulatory subunit 2	70	1348	72060	1000–1500
PRAMEF10	PRAME family member 10	100	1425	5375	1000–1500
PRAMEF2	PRAME family member 2	96	1556	4818	1500–2000
PRAMEF8	PRAME family member 8	107	1425	3834	1000–1500
PRELID1	PRELI domain containing 1	50	660	3151	500–1000
PRH2	proline rich protein HaeIII subfamily 2	53	501	25291	500–1000
PRKCI	protein kinase C iota	109	1791	83546	1500–2000
PROS1	protein S	115	2127	106825	2000–2500
PRPF38A	pre-mRNA processing factor 38A	58	939	16234	500–1000
PRR13	proline rich 13	26	447	4906	0–500
PSG3	pregnancy specific beta-1-glycoprotein 3	70	1353	18832	1000–1500
PSG4	pregnancy specific beta-1-glycoprotein 4	65	1298	12951	1000–1500
PSG5	pregnancy specific beta-1-glycoprotein 5	56	1403	18839	1000–1500
PSMA6	proteasome 20S subunit alpha 6	41	760	38952	500–1000
PSMD2	proteasome 26S subunit ubiquitin receptor, non-ATPase 2	242	2727	9805	>2500
PTGES3	prostaglandin E synthase 3	28	559	26997	500–1000
PTPN11	protein tyrosine phosphatase non-receptor type 11	119	1798	90972	1500–2000
PYROXD1	pyridine nucleotide-disulphide oxidoreductase domain 1	81	1538	33576	1500–2000
RAB1A	RAB1A, member RAS oncogene family	32	618	43288	500–1000
RAB42	RAB42, member RAS oncogene family	84	745	4402	500–1000
RAB43	RAB43, member RAS oncogene family	74	719	34594	500–1000
RAB6C	RAB6C, member RAS oncogene family	54	765	3062	500–1000
RBBP4	RB binding protein 4, chromatin remodeling factor	75	1278	35016	1000–1500
RBM17	RNA binding motif protein 17	92	1206	28410	1000–1500
RBM8A	RNA binding motif protein 8A	55	525	5929	500–1000
RBMS1	RNA binding motif single stranded interacting protein 1	54	1269	221724	1000–1500
RBMS2	RNA binding motif single stranded interacting protein 2	82	1765	76119	1500–2000
RFESD	Rieske Fe-S domain containing	29	633	11306	500–1000
RFPL1	ret finger protein like 1	67	951	54516	500–1000
RGPD2	RANBP2 like and GRIP domain containing 2	251	6047	236462	>2500
ROPN1	rhophilin associated tail protein 1	43	639	23115	500–1000
RP9	RP9 pre-mRNA splicing factor	46	716	14607	500–1000
RPL15	ribosomal protein L15	53	693	8087	500–1000
RPL18A	ribosomal protein L18a	39	531	3410	500–1000
RPL22	ribosomal protein L22	27	387	14576	0–500
RPL26L1	ribosomal protein L26 like 1	26	438	15480	0–500
RPL27	ribosomal protein L27	27	411	4693	0–500
RPL31	ribosomal protein L31	22	439	17436	0–500
RPL32	ribosomal protein L32	20	408	7098	0–500
RPL34	ribosomal protein L34	18	354	9910	0–500
RPL37	ribosomal protein L37	17	294	9967	0–500
RPL37A	ribosomal protein L37a	22	279	5243	0–500
RPL9	ribosomal protein L9	42	579	4802	500–1000
RPLP0	ribosomal protein lateral stalk subunit P0	74	954	4413	500–1000
RPLP1	ribosomal protein lateral stalk subunit P1	25	345	3387	0–500
RPLP2	ribosomal protein lateral stalk subunit P2	30	348	2910	0–500
RPS11	ribosomal protein S11	32	477	3275	0–500
RPS12	ribosomal protein S12	27	399	2996	0–500
RPS14	ribosomal protein S14	47	456	7105	0–500
RPS15A	ribosomal protein S15a	27	393	9038	0–500
RPS18	ribosomal protein S18	36	459	4437	0–500
RPS19	ribosomal protein S19	47	471	12668	0–500
RPS20	ribosomal protein S20	25	456	7253	0–500
RPS21	ribosomal protein S21	20	252	1418	0–500
RPS23	ribosomal protein S23	26	432	5040	0–500
RPS27L	ribosomal protein S27 like	11	255	9153	0–500
RPS3	ribosomal protein S3	66	780	22706	500–1000
RPS6	ribosomal protein S6	38	750	4507	500–1000
RPS8	ribosomal protein S8	51	627	3241	500–1000
RWDD4	RWD domain containing 4	23	571	19556	500–1000
S100A11	S100 calcium binding protein A11	15	318	4498	0–500
S100A7	S100 calcium binding protein A7	14	306	2908	0–500
SBDS	SBDS ribosome maturation factor	36	753	7907	500–1000
SDCBP	syndecan binding protein	55	960	29604	500–1000
SERBP1	SERPINE1 mRNA binding protein 1	116	1227	22584	1000–1500
SERPINH1	serpin family H member 1	101	1257	10525	1000–1500
SF3B4	splicing factor 3b subunit 4	109	1275	7924	1000–1500
SFR1	SWI5 dependent homologous recombination repair protein 1	21	937	6218	500–1000
SFTPA2	surfactant protein A2	77	823	4556	500–1000
SIGLEC11	sialic acid binding Ig like lectin 11	220	2169	12186	2000–2500
SKA3	spindle and kinetochore associated complex subunit 3	44	1286	22965	1000–1500
SKP1	S-phase kinase associated protein 1	25	519	28006	500–1000
SLC25A33	solute carrier family 25 member 33	62	966	45712	500–1000
SLC29A4	solute carrier family 29 member 4	146	1593	23908	1500–2000
SLC2A14	solute carrier family 2 member 14	137	1713	78275	1500–2000
SLC35G3	solute carrier family 35 member G3	99	1017	1874	1000–1500
SMPD4	sphingomyelin phosphodiesterase 4	183	3055	30437	>2500
SNRPB2	small nuclear ribonucleoprotein polypeptide B2	38	678	12540	500–1000
SNRPD2	small nuclear ribonucleoprotein D2 polypeptide	26	383	4866	0–500
SNRPE	small nuclear ribonucleoprotein polypeptide E	24	351	9529	0–500
SOCS5	suppressor of cytokine signaling 5	81	1611	64477	1500–2000
SPCS2	signal peptidase complex subunit 2	54	681	29798	500–1000
SPDYE1	speedy/RINGO cell cycle regulator family member E1	109	1171	12247	1000–1500
SPIC	Spi-C transcription factor	46	747	11680	500–1000
SREK1IP1	SREK1 interacting protein 1	17	468	50539	0–500
SRP14	signal recognition particle 14	22	451	3446	0–500
SRP9	signal recognition particle 9	17	369	12620	0–500
SRPK2	SRSF protein kinase 2	162	2455	285197	2000–2500
SRSF3	serine and arginine rich splicing factor 3	36	495	11237	0–500
SRSF9	serine and arginine rich splicing factor 9	72	666	8745	500–1000
SSB	small RNA binding exonuclease protection factor La	58	1227	13204	1000–1500
STEAP1B	STEAP family member 1B	52	1572	80544	1500–2000
STRAP	serine/threonine kinase receptor associated protein	67	1053	21094	1000–1500
STRC	stereocilin	490	5328	19238	>2500
STX18	syntaxin 18	78	1061	123485	1000–1500
SUB1	SUB1 regulator of transcription	17	384	18533	0–500
SULT1A1	sulfotransferase family 1A member 1	81	1441	18130	1000–1500
SUMO1	small ubiquitin like modifier 1	36	441	32431	0–500
SUMO2	small ubiquitin like modifier 2	20	288	17388	0–500
SYNCRIP	synaptotagmin binding cytoplasmic RNA interacting protein	143	1914	38801	1500–2000
SYNGR2	synaptogyrin 2	86	828	4418	500–1000
SYT15	synaptotagmin 15	122	1745	17390	1500–2000
TARDBP	TAR DNA binding protein	118	1245	17892	1000–1500
TAS2R19	taste 2 receptor member 19	34	900	1002	500–1000
TAS2R30	taste 2 receptor member 30	44	960	1689	500–1000
TBC1D28	TBC1 domain family member 28	53	1282	10146	1000–1500
TBCA	tubulin folding cofactor A	16	471	84574	0–500
CRIPTO	cripto, EGF-CFC family member	45	567	7923	500–1000
TFDP1	transcription factor Dp-1	93	1431	56773	1000–1500
THOC3	THO complex subunit 3	90	1148	8832	1000–1500
TIGD1	tigger transposable element derived 1	76	1776	6675	1500–2000
TIMM23	translocase of inner mitochondrial membrane 23	61	630	31255	500–1000
TIMM8B	translocase of inner mitochondrial membrane 8 homolog B	19	252	1957	0–500
TLK2	tousled like kinase 2	156	2504	144573	>2500
TMA7	translation machinery associated 7 homolog	21	195	3951	0–500
TMEM14B	transmembrane protein 14B	45	552	12016	500–1000
TMEM14C	transmembrane protein 14C	35	339	8058	0–500
TMEM161B	transmembrane protein 161B	99	1958	83214	1500–2000
TMEM230	transmembrane protein 230	36	714	46109	500–1000
TMEM69	transmembrane protein 69	28	744	6254	500–1000
TMSB10	thymosin beta 10	9	135	1016	0–500
TPM4	tropomyosin 4	108	1259	35533	1000–1500
TPSAB1	tryptase alpha/beta 1	87	828	1850	500–1000
TPTE	transmembrane phosphatase with tensin homology	70	1656	84140	1500–2000
TPTE2	transmembrane phosphoinositide 3-phosphatase and tensin homolog 2	67	1569	138659	1500–2000
TRIM43	tripartite motif containing 43	92	1341	7782	1000–1500
TRIM61	tripartite motif containing 61	71	1521	23230	1500–2000
TRIM64B	tripartite motif containing 64B	76	1350	8048	1000–1500
TUBA1C	tubulin alpha 1c	109	1563	46681	1500–2000
TUBB8	tubulin beta 8 class VIII	128	1503	30287	1500–2000
TWF1	twinfilin actin binding protein 1	54	1074	12595	1000–1500
TXNDC2	thioredoxin domain containing 2	114	1662	3299	1500–2000
TXNDC9	thioredoxin domain containing 9	33	694	30168	500–1000
TYW1	tRNA-yW synthesizing protein 1 homolog	151	2411	242707	2000–2500
UBA52	ubiquitin A-52 residue ribosomal protein fusion product 1	18	492	13809	0–500
UBC	ubiquitin C	130	2058	3005	2000–2500
UBE2D3	ubiquitin conjugating enzyme E2 D3	24	523	74882	500–1000
UBE2E3	ubiquitin conjugating enzyme E2 E3	29	703	83426	500–1000
UBE2L3	ubiquitin conjugating enzyme E2 L3	48	666	74595	500–1000
UBE2N	ubiquitin conjugating enzyme E2 N	24	459	36271	0–500
UBE2S	ubiquitin conjugating enzyme E2 S	77	816	8045	500–1000
UBE2V1	ubiquitin conjugating enzyme E2 V1	28	562	34982	500–1000
UBFD1	ubiquitin family domain containing 1	95	1144	16663	1000–1500
ULBP2	UL16 binding protein 2	56	746	7223	500–1000
UQCRFS1	ubiquinol-cytochrome c reductase, Rieske iron-sulfur polypeptide 1	59	825	7818	500–1000
UQCRH	ubiquinol-cytochrome c reductase hinge protein	24	339	13074	0–500
USP12	ubiquitin specific peptidase 12	39	1113	105637	1000–1500
USP18	ubiquitin specific peptidase 18	68	1119	27228	1000–1500
VDAC2	voltage dependent anion channel 2	71	994	21288	500–1000
VEZF1	vascular endothelial zinc finger 1	62	1590	16703	1500–2000
VN1R4	vomeronasal 1 receptor 4	62	906	1048	500–1000
VOPP1	VOPP1 WW domain binding protein	81	1064	138150	1000–1500
VPS35	VPS35 retromer complex component	112	2391	33057	2000–2500
WBP1	WW domain binding protein 1	69	810	2451	500–1000
WDR82	WD repeat domain 82	51	942	24214	500–1000
WFDC10A	WAP four-disulfide core domain 10A	8	240	1458	0–500
YTHDF2	YTH N6-methyladenosine RNA binding protein F2	130	1740	33157	1500–2000
YWHAE	tyrosine 3-monooxygenase/tryptophan 5-monooxygenase activation protein epsilon	46	768	55964	500–1000
ZBTB12	zinc finger and BTB domain containing 12	146	1380	2474	1000–1500
ZCCHC10	zinc finger CCHC-type containing 10	16	637	29563	500–1000
ZFAND5	zinc finger AN1-type containing 5	26	642	13809	500–1000
ZNF100	zinc finger protein 100	72	1629	44810	1500–2000
ZNF138	zinc finger protein 138	62	1586	65046	1500–2000
ZNF254	zinc finger protein 254	75	2076	99082	2000–2500
ZNF322	zinc finger protein 322	41	1209	25352	1000–1500
ZNF431	zinc finger protein 431	64	1756	54005	1500–2000
ZNF443	zinc finger protein 443	99	2016	11319	2000–2500
ZNF479	zinc finger protein 479	59	1583	22178	1500–2000
ZNF486	zinc finger protein 486	47	1392	33276	1000–1500
ZNF658	zinc finger protein 658	169	3180	31403	>2500
ZNF676	zinc finger protein 676	60	2115	81601	2000–2500
ZNF706	zinc finger protein 706	8	612	9172	500–1000
ZNF708	zinc finger protein 708	57	1692	38284	1500–2000
ZNF736	zinc finger protein 736	51	1298	42700	1000–1500
ZNF765	zinc finger protein 765	58	1572	32230	1500–2000
ZNF770	zinc finger protein 770	80	2076	9941	2000–2500
ZNF85	zinc finger protein 85	62	2010	27453	2000–2500
ZNF91	zinc finger protein 91	116	3680	93529	>2500
ZNRF2	zinc and ring finger 2	82	729	83097	500–1000
ALPG	alkaline phosphatase, germ cell	159	1599	3869	1500–2000
ATP5MC2	ATP synthase membrane subunit c locus 2	41	715	16311	500–1000
ATP5MG	ATP synthase membrane subunit g	21	312	8243	0–500
ATP5MK	ATP synthase membrane subunit k	6	177	7427	0–500
ATP5PD	ATP synthase peripheral stalk subunit d	27	486	7792	0–500
CIBAR1	CBY1 interacting BAR domain containing 1	33	1236	30918	1000–1500
H2AC20	H2A clustered histone 20	37	390	494	0–500
H2AZ1	H2A.Z variant histone 1	30	387	2188	0–500
H2BC10	H2B clustered histone 10	31	381	482	0–500
H3-5	H3.5 histone	31	408	1113	0–500
H3C8	H3 clustered histone 8	27	411	496	0–500
HIKESHI	heat shock protein nuclear import factor hikeshi	38	599	43818	500–1000
KGD4	alpha-ketoglutarate dehydrogenase subunit 4	16	312	15543	0–500
NUPR2	nuclear protein 2, transcriptional regulator	25	294	1789	0–500
SAXO2	stabilizer of axonemal microtubules 2	66	1721	22111	1500–2000
SELENOT	selenoprotein T	40	588	27124	500–1000
SEPTIN10	septin 10	70	1904	71168	1500–2000
SINHCAF	SIN3-HDAC complex associated factor	34	1014	45565	1000–1500
WASHC2A	WASH complex subunit 2A	257	4141	65563	>2500
