## Supplementary Table 1c for "A survey of multi-targeting and off-targeting sgRNAs across five genome-wide CRISPR-Cas9 knockout sgRNA libraries with GuideRefine"

### Sheet: Sheet 1
sgrna	spacer	gene	ruleset3_score	on_target_efficiency
sgACTR2_2_Avana	GGGCGGACGATGGACAGCCA	ACTR2	0.777725	High (>0)
sgACTR2_3_Avana	GGTGTGCGACAACGGCACCG	ACTR2	0.207769	High (>0)
sgACTR2_2_Brunello	ATCCTCGCAACAGAAGTAGC	ACTR2	0.1383	High (>0)
sgACTR2_4_Jacquere	TATAACTAGATATCTTATCA	ACTR2	0.235227	High (>0)
sgADAM21_1_Avana	AGTGACTCTGATGTACACGA	ADAM21	0.945827	High (>0)
sgADAM21_1_Brunello	ATATTCCTGCAACATAGGCT	ADAM21	0.655107	High (>0)
sgADAM21_1_Jacquere	ACGACATATTCCTGCAACAT	ADAM21	0.719227	High (>0)
sgADAM21_3_Jacquere	AGTGCAGTTCAACAGACAAC	ADAM21	0.687172	High (>0)
sgADH5_4_TKOv3	GTGCTCATTGAGATGACCGA	ADH5	0.414284	High (>0)
sgADH5_3_Jacquere	AAGATACTAACCTTATCTTC	ADH5	0.753467	High (>0)
sgADH5_4_Jacquere	AGTGGGATGACAGTGTCACC	ADH5	1.09871	High (>0)
sgAK4_1_Avana	GAGAACATCAAGGCCAGCAC	AK4	0.511126	High (>0)
sgAK4_1_Brunello	ATTCTTACATGTACATGAGG	AK4	0.019164	High (>0)
sgAK4_4_TKOv3	ACAGTTTCAACTCACCATCA	AK4	0.383341	High (>0)
sgAK6_2_Avana	CTTGTCTTACAGGTACACCA	AK6	0.82485	High (>0)
sgAK6_4_Avana	TTGTCTTACAGGTACACCAG	AK6	0.798005	High (>0)
sgAK6_2_Brunello	GTGGGTGATTTAGCTCGAGA	AK6	0.315522	High (>0)
sgAKR7A3_2_Avana	GGAGTTCCCAAACAGTGGAA	AKR7A3	0.222704	High (>0)
sgAKR7A3_3_Avana	TATGCCAGACCACAGCACCC	AKR7A3	1.47642	High (>0)
sgAKR7A3_2_Brunello	CTGGCCCTCGCTGTACACGA	AKR7A3	0.423734	High (>0)
sgAKR7A3_4_TKOv3	ATTCCTGTACATCTCTGCCC	AKR7A3	1.03854	High (>0)
sgALG10B_2_Avana	GCAGGAATGGCGCAGCTAGA	ALG10B	0.826228	High (>0)
sgALG10B_3_Avana	TCTGGGCTGTCTTCTGTGCA	ALG10B	0.078431	High (>0)
sgALG10B_3_Jacquere	TGACCACTCCAACTGACACC	ALG10B	0.726841	High (>0)
sgANP32A_3_Avana	GTAAGTTTGCGATTGAGGTG	ANP32A	0.037729	High (>0)
sgANP32A_2_Brunello	CCGCAACTCACATATCTCGA	ANP32A	0.328227	High (>0)
sgANP32A_4_Brunello	TTCTTAAGTACAATCAACGT	ANP32A	0.096195	High (>0)
sgANP32A_3_Jacquere	TCAGGTGAAAGAACTTGTCC	ANP32A	0.733929	High (>0)
sgAPI5_3_Brunello	TCCACACAGTCAGGATCCGA	API5	0.690776	High (>0)
sgAPI5_2_Jacquere	AAAGAGCTCACAGAGAAGAG	API5	0.769945	High (>0)
sgAPI5_3_Jacquere	CAGTCACATCTTCTAGGACC	API5	0.419617	High (>0)
sgAPOC1_2_Brunello	CTTCAGCTTATCCAAGGCAC	APOC1	0.220479	High (>0)
sgAPOC1_3_TKOv3	AAACTCCTTCAGCTTATCCA	APOC1	1.14511	High (>0)
sgAPOC1_4_TKOv3	GAAGGAGTTTGGAAACACAC	APOC1	0.210674	High (>0)
sgAPOC1_4_Jacquere	CACACTGGAGGACAAGGCTC	APOC1	0.584406	High (>0)
sgARID3B_1_Brunello	AATTGATGGCAACCGCAGGG	ARID3B	0.248658	High (>0)
sgARID3B_1_Jacquere	TTGCAGCTGTATGAACTGGA	ARID3B	0.544755	High (>0)
sgARID3B_3_Jacquere	TCACTGCGTCCTGAGGGTGA	ARID3B	0.741916	High (>0)
sgARMC10_2_Brunello	ATACGCTCTTCGAAGTCCGC	ARMC10	0.420585	High (>0)
sgARMC10_3_TKOv3	ACGGAGAAGTCCTTCTGTCA	ARMC10	0.566427	High (>0)
sgARMC10_4_Jacquere	GAGGTACCTGGGAGTCACAG	ARMC10	0.729434	High (>0)
sgBAK1_1_Avana	AGACCCTTACCAGAAGCAGA	BAK1	0.852344	High (>0)
sgBAK1_2_Avana	CCTGCTCCTACAGCACCATG	BAK1	0.952227	High (>0)
sgBAK1_1_Brunello	AAGACCCTTACCAGAAGCAG	BAK1	0.244363	High (>0)
sgBAK1_1_Jacquere	GAGGTGGCTGGGGTACCTGG	BAK1	0.777843	High (>0)
sgBAK1_4_Jacquere	CATGAAGTCGACCACGAAGC	BAK1	0.350673	High (>0)
sgC12orf71_3_Brunello	GAGAGAACAAAACTGTCTGT	C12orf71	0.355344	High (>0)
sgC12orf71_1_TKOv3	CAAGATTTCCAGCTATCCAG	C12orf71	0.550846	High (>0)
sgC12orf71_1_Jacquere	GCTATCCAGCGGCTCCCCTC	C12orf71	0.98133	High (>0)
sgC12orf71_4_Jacquere	TTGGTAACTTGTCTATCCAC	C12orf71	0.819944	High (>0)
sgC1QBP_3_Avana	GCGTGCGCGCAGGTTCCGAG	C1QBP	0.598837	High (>0)
sgC1QBP_1_TKOv3	AAGGGCCGGGTGCACAGCCG	C1QBP	0.093954	High (>0)
sgC1QBP_1_Jacquere	GCGCACGCTGAGCAGCCCGA	C1QBP	0.418823	High (>0)
sgC4orf46_4_Avana	TCTGCAGCATCTTCCCCGGG	C4orf46	0.112293	High (>0)
sgC4orf46_1_Brunello	CAAACTCACTGGGCCGCCCG	C4orf46	0.001568	High (>0)
sgC4orf46_2_Jacquere	CCCAACGGTGGACCAGCTGG	C4orf46	0.35409	High (>0)
sgC4orf46_4_Jacquere	GCCCGGGGAAGATGCTGCAG	C4orf46	0.575775	High (>0)
sgCAP1_2_Brunello	GGAGTTCCATACCACCGGAC	CAP1	0.284673	High (>0)
sgCAP1_3_Brunello	TCGGTTTGTATAAAACATGG	CAP1	0.299781	High (>0)
sgCAP1_3_TKOv3	TTTGCTCCAGGCCAGTCCGG	CAP1	0.270283	High (>0)
sgCAP1_1_Jacquere	AAGGACTGTCTGCATACCCA	CAP1	1.30777	High (>0)
sgCAP1_4_Jacquere	TCTACATGCTTCTTATCCCT	CAP1	0.629746	High (>0)
sgCATSPER2_2_Brunello	CTGCTTACGAGAAGAACACA	CATSPER2	0.173025	High (>0)
sgCATSPER2_3_TKOv3	GAGCAGCAACATCAAGAGGA	CATSPER2	0.411921	High (>0)
sgCATSPER2_3_Jacquere	AGAAGAACACATGGTACTCC	CATSPER2	0.491559	High (>0)
sgCCDC74B_1_TKOv3	GCTTCTGAGCCCACCTGTGG	CCDC74B	0.737841	High (>0)
sgCCDC74B_2_TKOv3	CCTGCTTCTGAGCCCACCTG	CCDC74B	0.545669	High (>0)
sgCCDC74B_4_Jacquere	GGAACTGTAGGCTCTTCTCC	CCDC74B	0.44158	High (>0)
sgCCNB1IP1_2_Brunello	ATTGACCTCTATGAAAGGGG	CCNB1IP1	0.188006	High (>0)
sgCCNB1IP1_1_TKOv3	TGTCCAGAAGGCCAGCGCTC	CCNB1IP1	0.377096	High (>0)
sgCCNB1IP1_2_Jacquere	ACTAACCTGATATGTCCAGA	CCNB1IP1	0.559752	High (>0)
sgCCNJ_1_Avana	AAGCGCTTGGTGAATATCGG	CCNJ	0.527907	High (>0)
sgCCNJ_3_Brunello	CCAGTAAATAGACAGCAAGA	CCNJ	0.546183	High (>0)
sgCCNJ_2_Jacquere	CATACTTACTTGCTAGAAGC	CCNJ	0.633403	High (>0)
sgCCNJ_3_Jacquere	TAAATAGACAGCAAGATGGC	CCNJ	0.818685	High (>0)
sgCCT8L2_2_Avana	GCTCCGGGAGGCCTACGCCA	CCT8L2	1.21047	High (>0)
sgCCT8L2_3_Avana	GGGTTTGTCCTGCTTCCCGG	CCT8L2	0.427433	High (>0)
sgCCT8L2_2_Brunello	GATCAGCAGGACTAGAAAGA	CCT8L2	0.390692	High (>0)
sgCCT8L2_2_Jacquere	CCGGGAAGCAGGACAAACCC	CCT8L2	0.834379	High (>0)
sgCDC26_2_Avana	GAACATTCGAAAGGACCTGG	CDC26	0.275689	High (>0)
sgCDC26_4_Avana	TCAGACCCGTAAGAAACAGA	CDC26	0.410416	High (>0)
sgCDC26_1_Jacquere	AAAGTTGTATTCATACCTCC	CDC26	0.510725	High (>0)
sgCDC27_2_TKOv3	ACACTTACAATTGTGTCCTG	CDC27	0.297495	High (>0)
sgCDC27_1_Jacquere	GCAACCTGTTATTACCGCTC	CDC27	0.624983	High (>0)
sgCDC27_2_Jacquere	AAAGTTCTGGTCCACAAACA	CDC27	0.499342	High (>0)
sgCDC37_1_Avana	GACGCACCCCAACATCGACA	CDC37	0.338283	High (>0)
sgCDC37_4_Brunello	TTGGTGCATTGACCTAGAGG	CDC37	0.533014	High (>0)
sgCDC37_1_TKOv3	ACACGGCCAGTCTCTTCCGC	CDC37	0.831864	High (>0)
sgCDK5RAP3_2_Brunello	GGAGGTGATGGGATAGACTG	CDK5RAP3	0.648544	High (>0)
sgCDK5RAP3_4_Brunello	TGCTTGAATACACTGAGACC	CDK5RAP3	0.828943	High (>0)
sgCDK5RAP3_1_TKOv3	ACAGGACCCAGACAGCAGCT	CDK5RAP3	0.917666	High (>0)
sgCDK5RAP3_1_Jacquere	GTGCTGGAAGCAGGAACCCA	CDK5RAP3	1.20012	High (>0)
sgCDK7_4_Avana	TGAGAAGCTGGACTTCCTTG	CDK7	0.534569	High (>0)
sgCDK7_3_TKOv3	TGTGATGCAAAGGTATTCCA	CDK7	1.17423	High (>0)
sgCDK7_2_Jacquere	ATTGGATCCTACATAGGGTA	CDK7	0.300508	High (>0)
sgCDK7_4_Jacquere	GATGTGTATAAGCTCTATTG	CDK7	1.18869	High (>0)
sgCIAPIN1_3_Brunello	GGACTCAGTGAAACCTGCTG	CIAPIN1	0.216675	High (>0)
sgCIAPIN1_3_Jacquere	CAAGCGTTAACCGGCAATGA	CIAPIN1	0.51908	High (>0)
sgCIAPIN1_4_Jacquere	ACTTTGAAGTGGGTTCTTCT	CIAPIN1	0.466823	High (>0)
sgCMC1_1_Avana	GAGATGGCGCTCGACCCCGC	CMC1	0.522363	High (>0)
sgCMC1_3_Avana	TTCCCGCCCCGGTACCTGCG	CMC1	0.363471	High (>0)
sgCMC1_1_Brunello	AGGTGTTCTGAACAAGTTCA	CMC1	0.005165	High (>0)
sgCMC1_2_TKOv3	GAAGCTTCCAACAAGCATGT	CMC1	1.15469	High (>0)
sgCSRP2_3_Avana	GGCTGGGCATCAAACCAGAG	CSRP2	0.268606	High (>0)
sgCSRP2_3_Brunello	GGCACGCTTAACATGGACCG	CSRP2	0.171265	High (>0)
sgCSRP2_4_Brunello	GTGGTACACGGTCCTCCCAC	CSRP2	0.64835	High (>0)
sgCSRP2_1_Jacquere	TGATGCCCAGCCTCTCGCCA	CSRP2	0.661176	High (>0)
sgCYP2D6_2_Brunello	CCGGATGTAGGATCATGAGC	CYP2D6	0.678916	High (>0)
sgCYP2D6_2_TKOv3	GCCTTCGCCAACCACTCCGG	CYP2D6	0.338086	High (>0)
sgCYP2D6_4_Jacquere	TAGCGCGCCAGGAACACCCC	CYP2D6	0.757699	High (>0)
sgDCAF6_3_Avana	TCACGTCCCACAACAGGTGT	DCAF6	0.433892	High (>0)
sgDCAF6_4_Avana	TGCGGAAGAGAGAAGAGAAG	DCAF6	0.532317	High (>0)
sgDCAF6_1_Brunello	ATAGCAAAGGAGTAGAATGA	DCAF6	0.817412	High (>0)
sgDCAF6_2_Brunello	GGGAGCCATTGCAAATCTGA	DCAF6	0.007608	High (>0)
sgDCAF6_3_TKOv3	GTGAAGATGGAACTGTTAGG	DCAF6	0.768585	High (>0)
sgDCAF6_4_TKOv3	TGTCAGAACAACCAACAGCA	DCAF6	0.748807	High (>0)
sgDCAF6_3_Jacquere	TCATTATGGAACTACTTATG	DCAF6	0.928424	High (>0)
sgDCAF6_4_Jacquere	TACGAAGCAAAGCTATCTCA	DCAF6	0.782903	High (>0)
sgDCUN1D1_3_Avana	TGGATGGCATGACAGAATTA	DCUN1D1	0.627338	High (>0)
sgDCUN1D1_1_Brunello	ACAGCAGTTCTGTGATGACC	DCUN1D1	0.826069	High (>0)
sgDCUN1D1_3_TKOv3	AAAGGCCCAGATACCCAAGA	DCUN1D1	0.311614	High (>0)
sgDHX40_2_Brunello	GAAAGGATGCACGTCCCAGG	DHX40	0.556588	High (>0)
sgDHX40_2_Jacquere	CTACGAAGATGTCTTTGTGC	DHX40	0.376421	High (>0)
sgDHX40_4_Jacquere	GTTACTGGAAATACAGGAAG	DHX40	0.154954	High (>0)
sgDNAJA1_4_TKOv3	GAAAGACGGCGCCACTACAA	DNAJA1	0.629202	High (>0)
sgDNAJA1_1_Jacquere	ACCCTAGAAGACTTATATAA	DNAJA1	0.867075	High (>0)
sgDNAJA1_3_Jacquere	ATATGACAAAGGAGGAGAAC	DNAJA1	0.79178	High (>0)
sgDNAJC9_2_Brunello	GCCCAGCACCCGGTAAAGGT	DNAJC9	0.787933	High (>0)
sgDNAJC9_2_TKOv3	TGCCGAACACTTCCTCGCAA	DNAJC9	0.165275	High (>0)
sgDNAJC9_4_Jacquere	GGACCCTGCATACCTGGAAG	DNAJC9	0.037595	High (>0)
sgDPY19L2_2_Avana	CAGACTTTGGATCCTCCCCG	DPY19L2	0.551537	High (>0)
sgDPY19L2_3_Avana	GCTCCTGGAGGTCCTCCCCG	DPY19L2	0.624292	High (>0)
sgDPY19L2_4_TKOv3	AAGGCCTGGCGTCTTCGAGC	DPY19L2	0.709505	High (>0)
sgDSE_3_Avana	GTCCAGGAACACCATCCAAA	DSE	0.579727	High (>0)
sgDSE_4_Avana	TCCCATGCTGTACTTCTCCA	DSE	0.652442	High (>0)
sgDSE_4_Brunello	CTAGTCCTGATGAATCAAGG	DSE	0.533901	High (>0)
sgDSE_1_TKOv3	GATGAGGACTCACACACGGG	DSE	0.715264	High (>0)
sgDSE_2_Jacquere	ACGGATGGCTCCCTCTATGA	DSE	1.06319	High (>0)
sgDSE_3_Jacquere	TCTGTGACCTGACCCACCCA	DSE	1.27572	High (>0)
sgEBPL_3_Avana	GCAGCCCGCCGCCAGCAGCG	EBPL	0.155522	High (>0)
sgEBPL_2_Brunello	CAATGCCAGAGACCCATCCA	EBPL	0.984009	High (>0)
sgEBPL_1_Jacquere	CAAAGAAAAATATTACCGGT	EBPL	0.040016	High (>0)
sgEIF1_2_Avana	ATAGCTTACCGAAAGAGTGG	EIF1	0.754516	High (>0)
sgEIF1_2_TKOv3	TGACTGAACTCACCTCTACG	EIF1	0.388073	High (>0)
sgEIF1_4_Jacquere	GTGAAGGCGTTTAAGAAAGT	EIF1	0.036617	High (>0)
sgEIF2S2_1_Brunello	AAGAGACTACACATACGAGG	EIF2S2	0.457809	High (>0)
sgEIF2S2_3_Brunello	GAAATACTAGAGAAAGATGA	EIF2S2	0.192689	High (>0)
sgEIF2S2_1_TKOv3	GCCCGTGACAGCCTGGAAGC	EIF2S2	0.245443	High (>0)
sgEIF2S2_4_Jacquere	TGTTGGCTGAATTGGGTACA	EIF2S2	0.37705	High (>0)
sgEIF3E_1_Avana	ACAGAGAGAAATTCAAGAAG	EIF3E	0.146791	High (>0)
sgEIF3E_3_TKOv3	TAACCGTGTAAGGTCTTCCA	EIF3E	1.08018	High (>0)
sgEIF3E_4_TKOv3	TGTGAATGACTTCTTCTTGG	EIF3E	0.046357	High (>0)
sgEIF3E_4_Jacquere	AGAGAACATGGCTCATTCAC	EIF3E	0.643465	High (>0)
sgEIF3F_3_TKOv3	TACGACACTGAACGCATCGG	EIF3F	0.317939	High (>0)
sgEIF3F_3_Jacquere	CCTCCCCAACTTACCAGCCC	EIF3F	0.087169	High (>0)
sgEIF3F_4_Jacquere	AGACTGTGGTCACCTGACGT	EIF3F	0.958743	High (>0)
sgEIF4EBP2_4_Brunello	GGATCGTCGCAATTCTCCCA	EIF4EBP2	0.639824	High (>0)
sgEIF4EBP2_1_TKOv3	ATGACTATTGCACCACGCCC	EIF4EBP2	0.409833	High (>0)
sgEIF4EBP2_4_Jacquere	GACGCTCTTCTCCACCACAC	EIF4EBP2	0.848935	High (>0)
sgEIF4H_4_Avana	GTCTCCCCTCCTAGGTCCCG	EIF4H	0.139904	High (>0)
sgEIF4H_2_Brunello	GGTAGCTCTCGAGAATCTAG	EIF4H	0.292691	High (>0)
sgEIF4H_1_Jacquere	TAGAGGTGGATGGGATTCCC	EIF4H	0.561711	High (>0)
sgEIF4H_3_Jacquere	AATTCTACATAGCAGAATCC	EIF4H	1.05197	High (>0)
sgENSA_1_Avana	ACAAGAAGAAGAGAACCCTG	ENSA	0.498251	High (>0)
sgENSA_2_Brunello	CATGAAGAGACTCCAGAAAG	ENSA	0.497989	High (>0)
sgENSA_1_TKOv3	TCCTCGCCGGTCTCCTCCGC	ENSA	0.085508	High (>0)
sgESRRA_3_Brunello	CTCCGGCTACCACTATGGTG	ESRRA	0.254234	High (>0)
sgESRRA_2_TKOv3	CCTTGAGCATGCCCACCCGC	ESRRA	0.057129	High (>0)
sgESRRA_1_Jacquere	AGCAGCCCCAGTGAATGCAC	ESRRA	0.972324	High (>0)
sgESRRA_3_Jacquere	CTATGGTGTGGCATCCTGTG	ESRRA	0.472739	High (>0)
sgEWSR1_1_Avana	ATATCCTTGAGTGGGCTGGG	EWSR1	0.358242	High (>0)
sgEWSR1_1_Brunello	AAAAAGTAGACTGACCTGGT	EWSR1	0.631659	High (>0)
sgEWSR1_4_Brunello	TGGGTCTTCATAGGACACTG	EWSR1	0.47108	High (>0)
sgEWSR1_1_Jacquere	AGCAGCGCTGGAGAGCGAGG	EWSR1	0.92045	High (>0)
sgEWSR1_2_Jacquere	CAGCAGCCACTGCACCTACA	EWSR1	0.541146	High (>0)
sgFAM133B_4_Avana	GAGCTCATCCAAAAAAAGAC	FAM133B	0.104263	High (>0)
sgFAM133B_3_Brunello	GTGTTTCACAAATACCAGGT	FAM133B	0.501128	High (>0)
sgFAM133B_4_Brunello	TTTATGTAGGATAAGAAACA	FAM133B	0.367612	High (>0)
sgFDX1_3_Avana	GCGGCCTGCTGAGGAACCGG	FDX1	0.48839	High (>0)
sgFDX1_4_Brunello	GTGACAGGTTGAACAAGCCA	FDX1	0.412344	High (>0)
sgFDX1_1_Jacquere	AGGTGCATGTGAGGGAACCC	FDX1	0.871286	High (>0)
sgFDX1_3_Jacquere	GGCGCGGGCCCGGAGCAGGT	FDX1	0.839554	High (>0)
sgFKBP9_1_Avana	ACACCAGCACAGCCGAGCCG	FKBP9	0.36492	High (>0)
sgFKBP9_4_Brunello	TGTCCTTTAGGGAATATCCC	FKBP9	0.53569	High (>0)
sgFKBP9_2_TKOv3	ATGGTCCGAGGGCAACTCGG	FKBP9	0.341704	High (>0)
sgFKBP9_1_Jacquere	ACGGCCAGAAGTTCGACTCC	FKBP9	0.60854	High (>0)
sgFOLH1_2_Brunello	GAGGCGCCCCCCTACCGAAG	FOLH1	0.156448	High (>0)
sgFOLH1_3_Jacquere	AAGCCAGGTCCAACATTGTA	FOLH1	0.640141	High (>0)
sgFOLH1_4_Jacquere	TGAGGAGAGAAAGCACTGAA	FOLH1	0.616039	High (>0)
sgFTH1_4_Avana	TGTTCACCTTGATATCCTGA	FTH1	0.209223	High (>0)
sgFTH1_1_Brunello	CACCATGGACAGGTAAACGT	FTH1	0.782248	High (>0)
sgFTH1_1_TKOv3	GGGTTCCAATACTCACATGG	FTH1	0.839629	High (>0)
sgFTL_3_Brunello	GGGACTCACCAGAGAGAGGT	FTL	0.356329	High (>0)
sgFTL_3_TKOv3	TGCAGCGGGTACGTACATGG	FTL	0.899007	High (>0)
sgFTL_4_Jacquere	CCTGGGGACTCACCAGAGAG	FTL	0.483246	High (>0)
sgGABPA_4_Avana	TCTTTCTAGATCCCATACAG	GABPA	0.497572	High (>0)
sgGABPA_1_Brunello	AAGCAGAGTGCACAGAAGAA	GABPA	0.593176	High (>0)
sgGABPA_2_Jacquere	AATTTGTCTGCAAGATATCC	GABPA	0.593173	High (>0)
sgGABPA_3_Jacquere	TATTACCATAGGGTATCCCA	GABPA	1.11172	High (>0)
sgGEMIN7_1_Brunello	ATGGACGCAGAGCCCCCTTG	GEMIN7	0.22782	High (>0)
sgGEMIN7_3_TKOv3	TGCGGAGGTAACGCTCCCGA	GEMIN7	0.515447	High (>0)
sgGEMIN7_2_Jacquere	ACATTCCCGTGCCTGTGCTC	GEMIN7	1.07962	High (>0)
sgGLDC_1_Avana	CTTGGTGTAGAGATGCCACT	GLDC	0.294914	High (>0)
sgGLDC_1_Brunello	AAACCTGTTGAACACTTGAT	GLDC	0.38805	High (>0)
sgGLDC_3_Brunello	TCATTCCGAAATCAGCACAT	GLDC	0.528751	High (>0)
sgGLDC_2_Jacquere	AGTGAGGACTCCAGTATATC	GLDC	0.676335	High (>0)
sgGLDC_4_Jacquere	GCTGGAGCATATTGCTAGGA	GLDC	0.795007	High (>0)
sgGLRX_1_Avana	CACCTGCCCGTACTGCAGGA	GLRX	0.473846	High (>0)
sgGLRX_4_TKOv3	GGCCCTCCTGCAGTACGGGC	GLRX	0.111618	High (>0)
sgGLRX_3_Jacquere	CTTGGGCCCTCCTGCAGTAC	GLRX	0.228794	High (>0)
sgGSTA1_5_Avana	GTGGACATACGGGCAGAAGG	GSTA1	0.121264	High (>0)
sgGSTA1_4_Brunello	TCTGCCCGTATGTCCACCTG	GSTA1	0.344775	High (>0)
sgGSTA1_1_TKOv3	CAGGTGGACATACGGGCAGA	GSTA1	0.279459	High (>0)
sgGSTA5_5_Avana	GGGGCAGTATGGAGTCCATT	GSTA5	0.685664	High (>0)
sgGSTA5_4_Brunello	TCTGCTCATATGTCAACCAG	GSTA5	0.240633	High (>0)
sgGSTA5_1_TKOv3	AAGAGATGCCAAGACTGCCT	GSTA5	0.167456	High (>0)
sgGSTA5_3_Jacquere	GCAGTATGGAGTCCATTCGG	GSTA5	0.817831	High (>0)
sgHAUS1_2_Avana	GCAGGAGGAGAGAGAAACGC	HAUS1	0.853787	High (>0)
sgHAUS1_4_Avana	TTAATGGTTAGGTTGCTGCG	HAUS1	0.285403	High (>0)
sgHAUS1_2_Brunello	GCAAGTGAATACGAGTCAGA	HAUS1	0.355889	High (>0)
sgHAUS1_3_Brunello	TAAGAATTACCTAGCTAGCG	HAUS1	0.060071	High (>0)
sgHAUS1_2_Jacquere	ACCAGTGCTAGAGAGATTGG	HAUS1	0.636919	High (>0)
sgHAX1_2_Avana	AGGGAAAGCCACACACCAGG	HAX1	0.341676	High (>0)
sgHAX1_2_Brunello	CCCCAACCAGCACCAGACTG	HAX1	0.150216	High (>0)
sgHAX1_4_Brunello	GCCGAAGCCAAATTCCTCAG	HAX1	0.202347	High (>0)
sgHAX1_1_Jacquere	CGAAGCCAAATTCCTCAGGG	HAX1	0.718885	High (>0)
sgHCN2_1_Avana	AAGCTGGCCTGGCTGCCGCG	HCN2	0.084474	High (>0)
sgHCN2_2_Avana	AGGATGAGACCACTGCCCCG	HCN2	0.708375	High (>0)
sgHCN2_1_Brunello	AGTACAGTTCACTCCACGAG	HCN2	0.236295	High (>0)
sgHCN2_4_Brunello	TCTGCGCACGTGGTTCGTGG	HCN2	0.026489	High (>0)
sgHCN2_1_TKOv3	GGAGCGCGTCAAGTCGGCGG	HCN2	0.37093	High (>0)
sgHCN2_3_Jacquere	GTGAAGTCCCAGTAGAACCT	HCN2	0.724844	High (>0)
sgHIGD2A_1_Avana	ACTTACCTATGGGTACCACC	HIGD2A	0.817568	High (>0)
sgHIGD2A_3_Brunello	GGCCTCTACTCCTTCCACCG	HIGD2A	0.313384	High (>0)
sgHIGD2A_1_TKOv3	CTCAGGTTGCCTGGCCACGG	HIGD2A	0.290096	High (>0)
sgHNRNPL_4_Avana	TGCCCTCACCATATTCTGCG	HNRNPL	0.388001	High (>0)
sgHNRNPL_2_Jacquere	CCAGAAGATCTCCCGCCCTG	HNRNPL	0.615768	High (>0)
sgHNRNPL_4_Jacquere	AGCCATAGACCATGAGCACA	HNRNPL	0.855385	High (>0)
sgHORMAD1_1_Avana	CCAGTTGCAGAGGACTCCCA	HORMAD1	0.738855	High (>0)
sgHORMAD1_2_Avana	TATGGAACAAGATATCTAGA	HORMAD1	1.09054	High (>0)
sgHORMAD1_4_Jacquere	TACCTTATGAAGTCCATGAG	HORMAD1	0.561976	High (>0)
sgHSD17B7_3_Brunello	GGATGTCAGCAACCTGCAGT	HSD17B7	0.373548	High (>0)
sgHSD17B7_3_Jacquere	AGGCCCGGAAGACCGACTGC	HSD17B7	0.554445	High (>0)
sgHSD17B7_4_Jacquere	GGAACTTCAACCAGCAGGTA	HSD17B7	0.201434	High (>0)
sgHSPA5_2_Brunello	CAGACGGGTCATTCCACGTG	HSPA5	0.628857	High (>0)
sgHSPA5_1_Jacquere	CTGGTGATCAAGATACAGGT	HSPA5	1.01044	High (>0)
sgHSPA5_3_Jacquere	GAAGCCCGTCCAGAAAGTGT	HSPA5	0.922851	High (>0)
sgHYDIN_2_Avana	GGAACTTCATAGACTTCACA	HYDIN	0.207674	High (>0)
sgHYDIN_4_Brunello	TCTAAGAGTTCGATGATCTG	HYDIN	0.404327	High (>0)
sgHYDIN_1_TKOv3	AAGACTTGAGGAGTCCATGG	HYDIN	1.10643	High (>0)
sgHYDIN_2_TKOv3	TACACCCTCAGAGTTCCTGA	HYDIN	0.286436	High (>0)
sgIQCB1_1_Avana	GATTATTCTCGAATCCAGGG	IQCB1	0.538125	High (>0)
sgIQCB1_3_Avana	GCTCCAAGCCCACACAGCAA	IQCB1	0.588332	High (>0)
sgIQCB1_1_Brunello	ATGCTCGAAATAGTTCATCC	IQCB1	0.936175	High (>0)
sgIQCB1_4_TKOv3	TGAAGCACATACAAGCACCC	IQCB1	0.93758	High (>0)
sgIQCB1_3_Jacquere	AAATTGTAGTCCAACCACCC	IQCB1	1.05669	High (>0)
sgKATNBL1_4_Avana	TGTCACAGCCCCCACTTCCA	KATNBL1	0.506296	High (>0)
sgKATNBL1_1_Brunello	ACTCTCAGGATAGAAGATCT	KATNBL1	0.962763	High (>0)
sgKATNBL1_4_Brunello	GTCACAGCCCCCACTTCCAG	KATNBL1	0.192273	High (>0)
sgKATNBL1_2_Jacquere	TGGAAGTGGGGGCTGTGACA	KATNBL1	0.614264	High (>0)
sgKLF7_2_Brunello	ACCTACAGACGGAGCCCCGG	KLF7	0.134135	High (>0)
sgKLF7_1_TKOv3	CTGCTGCCAGGTCTCCTCCA	KLF7	0.852083	High (>0)
sgKLF7_2_Jacquere	GCAGCAGGGGGTCTAAGCGA	KLF7	1.02206	High (>0)
sgKLF7_4_Jacquere	TACCATCCCTGGAGGAGACC	KLF7	0.723399	High (>0)
sgKLRC4_1_Avana	AGGCAGCAAAGGAAACTTAA	KLRC4	0.170653	High (>0)
sgKLRC4_2_Brunello	GACAAGACATATCACTGCAA	KLRC4	0.321064	High (>0)
sgKLRC4_1_TKOv3	GAGGCAGCAAAGGAAACTTA	KLRC4	0.074415	High (>0)
sgKLRC4_1_Jacquere	CTGAATAGAAGAATGCAGAA	KLRC4	0.155549	High (>0)
sgKRT16_3_Brunello	GCAGCGACCGTACCTCCTCG	KRT16	0.124673	High (>0)
sgKRT16_4_Brunello	GCGTGACCAGTACGAGCAGA	KRT16	0.164616	High (>0)
sgKRT16_4_TKOv3	TTGGCCAGATGCTTGCTGGG	KRT16	0.005344	High (>0)
sgKRT16_4_Jacquere	AGAAGCGAGAGGAGACAGAC	KRT16	0.506572	High (>0)
sgKRT6A_1_TKOv3	CAGAGGCATGCAGGACCTGG	KRT6A	0.524426	High (>0)
sgKRT6A_2_TKOv3	GCTCAGAGGCATGCAGGACC	KRT6A	0.894897	High (>0)
sgKRT6A_4_Jacquere	AACAAAGTGGACCCTGCTGC	KRT6A	0.2082	High (>0)
sgKRTAP10-12_1_Brunello	ACAGCAGGACTGTTGACACG	KRTAP10-12	0.684094	High (>0)
sgKRTAP10-12_1_TKOv3	GGCGGGCGGGTCTGCACACA	KRTAP10-12	0.485491	High (>0)
sgKRTAP10-12_1_Jacquere	TGCTGGCAGCATGAAGAAGA	KRTAP10-12	0.092651	High (>0)
sgKRTAP10-5_1_Avana	CAAGCCGGCTGGCAGCACGA	KRTAP10-5	0.893498	High (>0)
sgKRTAP10-5_4_Brunello	GCAACAGACAGGCACGTAGC	KRTAP10-5	0.267424	High (>0)
sgKRTAP10-5_2_Jacquere	CAGGCACGTAGCAGGACTGC	KRTAP10-5	0.667744	High (>0)
sgKRTAP10-9_2_Avana	AGTCGGAGTAAGCGCTGGAG	KRTAP10-9	0.343215	High (>0)
sgKRTAP10-9_1_TKOv3	GAGGCCTGGCGGCAATAGCT	KRTAP10-9	0.339962	High (>0)
sgKRTAP10-9_1_Jacquere	AGACTGTTGGCAGCATGAAT	KRTAP10-9	0.812933	High (>0)
sgKRTAP13-2_3_Brunello	CTTGCAAGACGACTTACTCT	KRTAP13-2	0.238884	High (>0)
sgKRTAP13-2_4_Brunello	GGGGTAGGAAAAGCCACGTG	KRTAP13-2	0.409869	High (>0)
sgKRTAP13-2_2_TKOv3	TCTGCAGAAGGTTGATCCAT	KRTAP13-2	0.593601	High (>0)
sgKRTAP13-2_4_Jacquere	GTAGCGCAGGTAGTCACCAC	KRTAP13-2	1.06717	High (>0)
sgKRTAP5-9_1_Brunello	AGACGGGTGCACAGCAGCTG	KRTAP5-9	0.574448	High (>0)
sgKRTAP5-9_1_TKOv3	CGACCCGAGGAGGAGCAACA	KRTAP5-9	0.526443	High (>0)
sgKRTAP5-9_1_Jacquere	CAGCTGCACTGGGAGCAGTA	KRTAP5-9	0.678844	High (>0)
sgLAMTOR5_4_Brunello	GTCCTGTGCACAGATTCACA	LAMTOR5	0.231986	High (>0)
sgLAMTOR5_2_TKOv3	TCTGATTCTAGACACACCAC	LAMTOR5	0.761669	High (>0)
sgLAMTOR5_4_TKOv3	GAAACACGATGGCATCACGG	LAMTOR5	0.795527	High (>0)
sgLAMTOR5_1_Jacquere	ACACCACAGGAATATCAGTG	LAMTOR5	0.877306	High (>0)
sgLAMTOR5_4_Jacquere	GTCCTTGTGAATCTGTGCAC	LAMTOR5	0.344925	High (>0)
sgLEFTY1_2_TKOv3	AAGAGGTGCCCACCCTGGAC	LEFTY1	0.32004	High (>0)
sgLEFTY1_3_TKOv3	GCTCAAAGAGGTGCCCACCC	LEFTY1	0.543512	High (>0)
sgLEFTY1_4_Jacquere	GGACCTTGGGGACTATGGGT	LEFTY1	1.32937	High (>0)
sgLSM6_1_Avana	AATTCTGGAGTGGATTATCG	LSM6	0.568289	High (>0)
sgLSM6_1_Brunello	AATCATCGGACGACCAGTTG	LSM6	0.055241	High (>0)
sgLSM6_3_TKOv3	GCATTTATCCGAGGAAACAA	LSM6	0.419337	High (>0)
sgMAPK1IP1L_2_Avana	GATGGTCCGGAAGGAGGAAA	MAPK1IP1L	0.343399	High (>0)
sgMAPK1IP1L_3_Brunello	GTGGGTGCACCATATGGTCT	MAPK1IP1L	0.223375	High (>0)
sgMAPK1IP1L_4_Brunello	GTGTAGGATATGGCCCTGTG	MAPK1IP1L	0.97379	High (>0)
sgMAPK1IP1L_4_Jacquere	GAGCCTGGCCAGCCTTGAGG	MAPK1IP1L	1.02296	High (>0)
sgMPZL1_1_Avana	GCACCGACCACAGCCAGCGC	MPZL1	0.929886	High (>0)
sgMPZL1_4_Brunello	TCTTACCGACACAGTAGTGT	MPZL1	0.498223	High (>0)
sgMPZL1_4_TKOv3	AAGACCCTCAGTGTCGGAGG	MPZL1	0.248519	High (>0)
sgMPZL1_1_Jacquere	TAAATGGTGGATAATTCCCA	MPZL1	1.2387	High (>0)
sgMRGPRX3_1_Avana	AGCAGACCCTGAGCTTCACG	MRGPRX3	0.55025	High (>0)
sgMRGPRX3_3_Brunello	GTAACGGCGAACATATAATG	MRGPRX3	0.797045	High (>0)
sgMRGPRX3_2_Jacquere	AGAGGAAGTCGGCCGCGACC	MRGPRX3	0.712268	High (>0)
sgMRPL3_1_Avana	CCTGGGCCCGGGGAACAGGT	MRPL3	0.751941	High (>0)
sgMRPL3_1_Brunello	GGATGTCACAGCCAAAACGT	MRPL3	0.724218	High (>0)
sgMRPL3_2_Jacquere	TCGGCGGCAATCCAAGTTCC	MRPL3	0.466652	High (>0)
sgMRRF_1_Avana	ACAGTGCATGAAAGACAACA	MRRF	0.510789	High (>0)
sgMRRF_2_Brunello	GAATATGGCCAGCTTCCCAG	MRRF	0.855915	High (>0)
sgMRRF_2_Jacquere	GTGGCGACTTCATGGAGATC	MRRF	0.638679	High (>0)
sgMT1HL1_4_Avana	GCAGGCGTAGGAGCCTCCAG	MT1HL1	0.815403	High (>0)
sgMT1HL1_3_Brunello	GGAGGCTCCTACGCCTGCGC	MT1HL1	0.136409	High (>0)
sgMT1HL1_2_TKOv3	GTAGGAGCCTCCAGCGGCGC	MT1HL1	0.046266	High (>0)
sgNDUFV2_2_Avana	GAGCGCCGCGGAGAAGAACA	NDUFV2	1.08259	High (>0)
sgNDUFV2_3_TKOv3	AATAAAGCATACCTTGGCCC	NDUFV2	0.26314	High (>0)
sgNDUFV2_4_TKOv3	AAAGAGGTAAGACCTCCAGC	NDUFV2	0.822239	High (>0)
sgNDUFV2_3_Jacquere	CATTCAGAAAAAGCTTGGTA	NDUFV2	0.214564	High (>0)
sgNEDD8_2_Avana	GCATGCATCACCTTGTCTGT	NEDD8	0.379561	High (>0)
sgNEDD8_3_Avana	GCGAATCAAGGAGCGTGTGG	NEDD8	0.411041	High (>0)
sgNEDD8_1_Brunello	ATGCTAATTAAAGTGAAGGT	NEDD8	0.244945	High (>0)
sgNEDD8_3_Brunello	GGAGCGAATCAAGGAGCGTG	NEDD8	0.201497	High (>0)
sgNEDD8_1_Jacquere	GATGAGCCTCTGCTGTTGTG	NEDD8	0.370536	High (>0)
sgNOB1_1_Brunello	AGCCCTTACCGGAATACGTG	NOB1	0.404665	High (>0)
sgNOB1_3_TKOv3	GCAGCGCAAGATGTAGCTCC	NOB1	0.793061	High (>0)
sgNOB1_4_TKOv3	GAGAGGCGCCACTCACCCGG	NOB1	0.571909	High (>0)
sgNTAN1_1_TKOv3	AAGGCGGGTGGGCTCGGACG	NTAN1	0.445874	High (>0)
sgNTAN1_2_Jacquere	CGTCACTGAAGCCTCCAACA	NTAN1	0.887242	High (>0)
sgNTAN1_4_Jacquere	AACCACTTTCCAGTAATATA	NTAN1	0.449525	High (>0)
sgOBP2B_2_Brunello	AAGATGTAGTGGTCCCTCCT	OBP2B	0.465028	High (>0)
sgOBP2B_1_TKOv3	AAAGATGTAGTGGTCCCTCC	OBP2B	0.326441	High (>0)
sgOBP2B_2_Jacquere	TGCAAAGACCAGCACCATGG	OBP2B	0.459003	High (>0)
sgPAFAH1B2_1_Avana	ATATTCAAGGAGATGACCGA	PAFAH1B2	0.589161	High (>0)
sgPAFAH1B2_2_Avana	CTCAGGTGTAGAATGAGCCA	PAFAH1B2	0.230687	High (>0)
sgPAFAH1B2_3_Brunello	TCTCCCACGAACAGTACATC	PAFAH1B2	0.588146	High (>0)
sgPAFAH1B2_3_TKOv3	GTGCAGCTCCTGGATACCGA	PAFAH1B2	0.492212	High (>0)
sgPAFAH1B2_4_TKOv3	GCAGCTCCTGGATACCGACG	PAFAH1B2	0.652805	High (>0)
sgPAFAH1B2_2_Jacquere	ACTGGAGAATATTAAGCCTA	PAFAH1B2	0.678437	High (>0)
sgPAFAH1B2_4_Jacquere	GAGCCTGATGTACTGTTCGT	PAFAH1B2	0.656065	High (>0)
sgPAIP1_1_Avana	AGAACTTTATCTTAACCTGG	PAIP1	0.186636	High (>0)
sgPAIP1_3_Avana	TGATCCGTAGGAATCCTATG	PAIP1	0.499098	High (>0)
sgPAIP1_1_TKOv3	AGGAGGAGGAGCATGTCGGA	PAIP1	0.894657	High (>0)
sgPAIP1_1_Jacquere	GAACTAGGTGGAGCTCTCAG	PAIP1	0.764786	High (>0)
sgPCBP2_1_Avana	ACACTGCTCGACATGGACAC	PCBP2	0.669735	High (>0)
sgPCBP2_1_Brunello	AGTTGGCAGTATCATCGGAA	PCBP2	0.714027	High (>0)
sgPCBP2_1_TKOv3	AGTTAAGAAGATGCGCGAGG	PCBP2	0.307441	High (>0)
sgPCBP2_4_TKOv3	AGGGTTGAGGCACATGGACG	PCBP2	0.425544	High (>0)
sgPCBP2_2_Jacquere	CACAGCTGCCAGTAGACCCC	PCBP2	0.853755	High (>0)
sgPHF5A_3_Brunello	CAGGGGCGCTGTGTGATCTG	PHF5A	0.646577	High (>0)
sgPHF5A_1_TKOv3	GTACACTTACGTCCTTCTCC	PHF5A	0.500838	High (>0)
sgPHF5A_2_TKOv3	ACTTACGTCCTTCTCCTGGA	PHF5A	0.837946	High (>0)
sgPOLR2M_1_Brunello	AAGCTAGTGAGCATCACCCG	POLR2M	0.936116	High (>0)
sgPOLR2M_1_Jacquere	TGAGAAGAAACCTCATTACA	POLR2M	0.514549	High (>0)
sgPOLR2M_4_Jacquere	TTCCGAGGGTACTTACACAT	POLR2M	0.442008	High (>0)
sgPOLR3G_1_Avana	ATACTTACAGGAAATAGTGG	POLR3G	0.882209	High (>0)
sgPOLR3G_2_Avana	ATATACTTACAGGAAATAGT	POLR3G	0.264996	High (>0)
sgPOLR3G_3_Brunello	TACAAGGAAGAATGGATACC	POLR3G	0.622937	High (>0)
sgPOLR3G_4_Brunello	TATACTTACAGGAAATAGTG	POLR3G	0.789227	High (>0)
sgPOLR3G_1_TKOv3	ATCATATTCCTCCTGTTCTG	POLR3G	0.178931	High (>0)
sgPOLRMT_1_Avana	AAGCAAGGAGGTCAAGCACG	POLRMT	0.771834	High (>0)
sgPOLRMT_1_TKOv3	GTAATGTCGGCACTTTGCTG	POLRMT	0.886075	High (>0)
sgPOLRMT_1_Jacquere	TGCGAGCCTCACCTCGGCGT	POLRMT	0.961275	High (>0)
sgPOU5F1_3_Avana	CCCACCAAATAGAACCCCCA	POU5F1	0.216343	High (>0)
sgPOU5F1_1_TKOv3	GAAGCTCACTTGCCTCCTCC	POU5F1	0.106884	High (>0)
sgPOU5F1_4_Jacquere	TTGGCTGAATACCTTCCCTG	POU5F1	0.745648	High (>0)
sgPPIP5K1_3_TKOv3	GCTCAGCCAGCCATGTCAGA	PPIP5K1	0.031089	High (>0)
sgPPIP5K1_2_Jacquere	GCTGTGCATGGAATCAAAGA	PPIP5K1	1.04741	High (>0)
sgPPIP5K1_4_Jacquere	GTTTCCAGAGGGTAGATGGT	PPIP5K1	1.22585	High (>0)
sgPRAMEF2_1_Brunello	AATATACATTAATAGTATTG	PRAMEF2	0.136124	High (>0)
sgPRAMEF2_2_TKOv3	CTGACAGCCCTCTAACACGA	PRAMEF2	0.19356	High (>0)
sgPRAMEF2_3_TKOv3	TCTGACAGCCCTCTAACACG	PRAMEF2	0.299624	High (>0)
sgPRELID1_2_Brunello	AGCGGTACCCGAATCCCTAT	PRELID1	0.788322	High (>0)
sgPRELID1_3_Brunello	GAGGTGTCTCACCATCAGCC	PRELID1	0.050878	High (>0)
sgPRELID1_1_Jacquere	ACTGCTCACCTGGACAGCTC	PRELID1	0.845615	High (>0)
sgPRH2_1_Avana	GATTTACCTGATATTACCAA	PRH2	0.429748	High (>0)
sgPRH2_3_Brunello	TCAGCTCAGGACTTAGATGA	PRH2	0.423203	High (>0)
sgPRH2_1_TKOv3	CAGCCAAGAAGACGTTCCCT	PRH2	0.287064	High (>0)
sgPRKCI_3_Avana	CCAAGCCAAGCGTTTCAACA	PRKCI	0.030795	High (>0)
sgPRKCI_4_Avana	TCAACAGGCAATGAACACCA	PRKCI	0.880185	High (>0)
sgPRKCI_3_Brunello	TCAGAATCCATCTACCGTAG	PRKCI	0.514273	High (>0)
sgPRKCI_4_Brunello	TGTCTCGAACCTCATTGCAA	PRKCI	0.266288	High (>0)
sgPRKCI_2_Jacquere	AGGCCCTCAAAGGAGATGGA	PRKCI	1.09903	High (>0)
sgPROS1_2_Avana	CTTGGCGGAGCAGTTTGCAG	PROS1	0.345094	High (>0)
sgPROS1_1_Brunello	AATCTATCGATCACTCAGCG	PROS1	0.068227	High (>0)
sgPROS1_2_Brunello	GGAGGTCTTTGAAAATGACC	PROS1	0.026395	High (>0)
sgPROS1_4_TKOv3	GTATACATCCATCTAGACGA	PROS1	0.798604	High (>0)
sgPROS1_2_Jacquere	TATACTTTGCAGGATTCCCT	PROS1	0.406584	High (>0)
sgPSG4_1_Brunello	CATCCACCACTGGTAGCTTG	PSG4	0.059409	High (>0)
sgPSG4_1_TKOv3	GCTTCGCCGAGTCTAACCCA	PSG4	1.04841	High (>0)
sgPSG4_4_Jacquere	CAGCCGCAAGCTACCAGTGG	PSG4	0.543579	High (>0)
sgPSMA6_1_Avana	ATAAGCTGACAGCAGATCCC	PSMA6	1.39114	High (>0)
sgPSMA6_3_Avana	GCATACTTACAACAACCAAG	PSMA6	0.195772	High (>0)
sgPSMA6_1_Brunello	GAGGGTCGGCTCTACCAAGT	PSMA6	0.981444	High (>0)
sgPSMA6_1_Jacquere	TGTGTGATGACCGGAATGAC	PSMA6	0.758768	High (>0)
sgPSMD2_3_Brunello	GATGCTCGTGGAACGACTAG	PSMD2	0.362002	High (>0)
sgPSMD2_1_TKOv3	GGACGAGAAGCCGAGCGGCA	PSMD2	0.396651	High (>0)
sgPSMD2_3_TKOv3	TCGGCTAGTGGGCTCCCAGG	PSMD2	0.880261	High (>0)
sgPSMD2_1_Jacquere	GAGCAGGGTCACACTCATTC	PSMD2	0.690399	High (>0)
sgPTPN11_1_Avana	GGAGGAACATGACATCGCGG	PTPN11	0.226128	High (>0)
sgPTPN11_1_Brunello	AAATGTTACTGACCTTTCAG	PTPN11	0.087756	High (>0)
sgPTPN11_4_TKOv3	ACGGCGTGCCCAGCGACCCT	PTPN11	0.157186	High (>0)
sgPTPN11_2_Jacquere	AATATTGATACTTACAGGGC	PTPN11	0.577882	High (>0)
sgPTPN11_3_Jacquere	GGTTTCATGGACATCTCTCT	PTPN11	0.626996	High (>0)
sgPYROXD1_4_Avana	GTTGGCTACTCACTTTCCAT	PYROXD1	0.585005	High (>0)
sgPYROXD1_3_TKOv3	GCTGAGCCCAGTCTGGCAGC	PYROXD1	0.061686	High (>0)
sgPYROXD1_3_Jacquere	AGATAATGTAGGAAGTGCAT	PYROXD1	0.705126	High (>0)
sgPYROXD1_4_Jacquere	GAACAATCAAGTACCATGTT	PYROXD1	0.558716	High (>0)
sgRAB1A_3_Avana	GCTCTCCTGAACTCACTATT	RAB1A	0.496989	High (>0)
sgRAB1A_2_Brunello	ATACACAACTATGATGCCAT	RAB1A	0.470968	High (>0)
sgRAB1A_3_Brunello	CCTTCAATAATGTTAAACAG	RAB1A	0.010969	High (>0)
sgRAB1A_2_TKOv3	ACTCCAGTCAAGCAGTCAGG	RAB1A	0.30009	High (>0)
sgRAB1A_3_TKOv3	AGAACAGTCTTTCATGACGA	RAB1A	0.056399	High (>0)
sgRAB43_2_Avana	GCTTCTTCTAGGCCATGGCA	RAB43	0.668931	High (>0)
sgRAB43_2_Brunello	GGAAATCGTACTGCTCGTCC	RAB43	0.235478	High (>0)
sgRAB43_2_Jacquere	GATCCAGGGCAAGCGGGTCA	RAB43	0.259987	High (>0)
sgRAB43_4_Jacquere	GAGGTCTGACTTGTTCCCTG	RAB43	0.233637	High (>0)
sgRBBP4_1_Avana	AGTGGCTTCCAGATGTAACC	RBBP4	0.87485	High (>0)
sgRBBP4_1_Brunello	ATTGCCGTTACAGACCAGAA	RBBP4	0.924564	High (>0)
sgRBBP4_2_Brunello	CACTACGACAGTGAGAAAGG	RBBP4	0.518475	High (>0)
sgRBBP4_4_TKOv3	TAACATACCAACAACTCTGG	RBBP4	0.187477	High (>0)
sgRBBP4_4_Jacquere	TGCCACAGGATCAGCTGACA	RBBP4	0.303265	High (>0)
sgRBM17_1_Avana	CCAGTCATTGACCTGAAGCG	RBM17	0.340498	High (>0)
sgRBM17_4_Brunello	GTCATTGACCTGAAGCGAGG	RBM17	0.301107	High (>0)
sgRBM17_2_TKOv3	CCTCAGGATCCTGTTCCCAG	RBM17	0.297689	High (>0)
sgRBM17_2_Jacquere	GGCAGCTCTCACTCAGGCAA	RBM17	0.307529	High (>0)
sgRBM17_3_Jacquere	AAGATTATGAGCGAGAGAGG	RBM17	0.535394	High (>0)
sgRBMS1_1_Brunello	AACATACCAGAAACTCCTGG	RBMS1	0.158912	High (>0)
sgRBMS1_4_Brunello	TGGGAAAATAGTCTCCACAA	RBMS1	0.966651	High (>0)
sgRBMS1_4_TKOv3	GGTTGAGGTTGCATCCACGA	RBMS1	0.308206	High (>0)
sgRBMS2_2_Brunello	CTACAATAGAAACAACAAGA	RBMS2	0.460226	High (>0)
sgRBMS2_3_Brunello	GCCTCACCTGGTACTCCAGG	RBMS2	0.307267	High (>0)
sgRBMS2_2_TKOv3	TGTACAGGCACAGATGGCAA	RBMS2	0.667853	High (>0)
sgRBMS2_2_Jacquere	TGCCTCACCTGGTACTCCAG	RBMS2	0.538286	High (>0)
sgRBMS2_4_Jacquere	ATAGAAACAACAAGAAGGTA	RBMS2	0.652385	High (>0)
sgRFPL1_4_Brunello	TCTGTGTGATGCACCCACTT	RFPL1	0.264457	High (>0)
sgRFPL1_1_TKOv3	ACACTCTTATCACCATTAGG	RFPL1	0.600438	High (>0)
sgRFPL1_2_TKOv3	GTAGTGCCCGGGTTTATCAC	RFPL1	0.840591	High (>0)
sgRFPL1_1_Jacquere	AGAACAAAATCAGGCCCAGT	RFPL1	0.370135	High (>0)
sgRFPL1_3_Jacquere	GTGGGTGCATCACACAGAAT	RFPL1	0.212457	High (>0)
sgROPN1_1_Avana	GCACGTACTCGGCTGCCCAC	ROPN1	0.819998	High (>0)
sgROPN1_1_Brunello	CTGCGGCTGCACCCTAATGG	ROPN1	0.601893	High (>0)
sgROPN1_1_TKOv3	ACCATAATGGTGGGTCGCCC	ROPN1	0.008108	High (>0)
sgROPN1_2_TKOv3	TTTACTCCAGCTGAACCCTG	ROPN1	0.054707	High (>0)
sgRP9_1_Brunello	AAAGTTAGAGCAGTTCAGAG	RP9	0.752793	High (>0)
sgRP9_3_Brunello	AGCAGGAGCTGCAGCGACGT	RP9	0.432497	High (>0)
sgRP9_1_TKOv3	GACGTCGGGAGCAGAAGCGG	RP9	0.679915	High (>0)
sgRP9_4_Jacquere	AAACGCTATGGTCACCGAAC	RP9	0.568499	High (>0)
sgRPL15_1_TKOv3	TTACCTCTGCAACGGACTGA	RPL15	0.346974	High (>0)
sgRPL15_1_Jacquere	AGTCGATCACGTACCTTGCT	RPL15	0.135142	High (>0)
sgRPL15_2_Jacquere	GTGTAGGTTACGTTATATAT	RPL15	1.01691	High (>0)
sgRPL27_1_Avana	ACGCAAAGCTGTCATCGTGA	RPL27	0.204645	High (>0)
sgRPL27_2_Brunello	GGGATATCCACAGAGTACCT	RPL27	0.778219	High (>0)
sgRPL27_2_TKOv3	TAAACGCAAGGCCCGACGGG	RPL27	0.191821	High (>0)
sgRPL31_2_Avana	AGAGGGATACTCACACTCCA	RPL31	0.913441	High (>0)
sgRPL31_4_Avana	TAGATGGCTCCCGCAAAGAA	RPL31	0.748803	High (>0)
sgRPL31_1_TKOv3	TTAGATGGCTCCCGCAAAGA	RPL31	0.372154	High (>0)
sgRPLP0_2_Avana	AGACTGCTGCCTCATATCCG	RPLP0	0.43743	High (>0)
sgRPLP0_2_Brunello	CACCACAGCCTTCCCGCGAA	RPLP0	0.063139	High (>0)
sgRPLP0_1_TKOv3	GACTGCTGCCTCATATCCGG	RPLP0	0.566747	High (>0)
sgRPLP0_3_Jacquere	GGGAAGGCTGTGGTGCTGAT	RPLP0	0.297497	High (>0)
sgRPS11_1_Avana	CCGATGTTCTTGTAGTACCG	RPS11	0.205801	High (>0)
sgRPS11_1_TKOv3	TCTGGGCTTCAAGACACCCA	RPS11	0.727664	High (>0)
sgRPS11_3_TKOv3	ACTGCGCTCACCTGAAGCAG	RPS11	0.317081	High (>0)
sgRPS11_4_Jacquere	AATGGACACATTACCAGTGA	RPS11	0.614508	High (>0)
sgRPS12_2_Avana	CCACCGCCATGGCCGAGGAA	RPS12	0.180882	High (>0)
sgRPS12_1_TKOv3	GGCTCACCCTTCCTCGGCCA	RPS12	0.239938	High (>0)
sgRPS12_1_Jacquere	TTAGCAGCCTTACCTTAATT	RPS12	0.419613	High (>0)
sgRPS12_4_Jacquere	AAATCAACCTAATTAAGGTA	RPS12	0.432161	High (>0)
sgRPS21_2_Avana	GGGGGCGCTTACCATTTCCG	RPS21	0.181593	High (>0)
sgRPS21_4_TKOv3	AACACTCACCATCCTACGAA	RPS21	0.18841	High (>0)
sgRPS21_2_Jacquere	CTATCTGCGGGGCCATTCGT	RPS21	0.882106	High (>0)
sgRPS21_4_Jacquere	TTCTAGGTTGACAAGGTCAC	RPS21	0.512125	High (>0)
sgRPS3_2_Avana	CTTTCCAGAGGGCAGTGTAG	RPS3	0.330886	High (>0)
sgRPS3_3_Avana	GCAAATATCCAAGAAGAGGA	RPS3	0.086405	High (>0)
sgRPS3_1_Brunello	AAATCATTATCTTAGCCACC	RPS3	0.14056	High (>0)
sgRPS8_3_Brunello	GCGCCCAGCTGCCAACACCA	RPS8	0.62383	High (>0)
sgRPS8_1_TKOv3	TCCACATGCAGGCATCTCTC	RPS8	0.508052	High (>0)
sgRPS8_3_TKOv3	GGAAGTAACACGCACCAGCT	RPS8	0.345715	High (>0)
sgS100A11_1_Avana	AGAACTAGCTGCCTTCACAA	S100A11	1.33723	High (>0)
sgS100A11_3_Brunello	CTGCAGAACCAGAAGGACCC	S100A11	0.594481	High (>0)
sgS100A11_1_TKOv3	AGGGACCAGTACCTTTGTGA	S100A11	0.984989	High (>0)
sgS100A11_2_TKOv3	ATCTAGCTGACCATCACTGT	S100A11	0.433881	High (>0)
sgSAXO2_1_Brunello	AAAGGCCGGACTATTGCCAC	SAXO2	0.435978	High (>0)
sgSAXO2_2_Brunello	TGTAGAACGTTTGACCACAG	SAXO2	0.198348	High (>0)
sgSAXO2_1_Jacquere	TGAGACCCTGAAAGTCACAC	SAXO2	0.779725	High (>0)
sgSAXO2_2_Jacquere	TCTTGGTACTACCTACAAAC	SAXO2	0.855106	High (>0)
sgSDCBP_4_Avana	TCTGCTCCTATCCCTCACGA	SDCBP	1.32862	High (>0)
sgSDCBP_1_Brunello	AACAGCTTACCTGTCACGAA	SDCBP	0.129909	High (>0)
sgSDCBP_3_Brunello	TAAACCTACTTCCATCGTGA	SDCBP	0.548248	High (>0)
sgSERPINH1_3_Brunello	CTGAGCTGGGTCCGTACAGT	SERPINH1	0.31817	High (>0)
sgSERPINH1_1_Jacquere	TGATGATGCACCGGACAGGT	SERPINH1	0.799419	High (>0)
sgSERPINH1_2_Jacquere	GTGAGCGCAGCAGCTCGCCC	SERPINH1	0.602006	High (>0)
sgSF3B4_2_Brunello	CGGTGATAGGACGGTTACAG	SF3B4	0.334694	High (>0)
sgSF3B4_1_TKOv3	GGAGATCGGCCCGGCAGCCA	SF3B4	0.220442	High (>0)
sgSF3B4_4_TKOv3	ACATCCTCACCCATTCCCAC	SF3B4	0.713179	High (>0)
sgSF3B4_1_Jacquere	AGCTCAGAACCCGCTCTCCC	SF3B4	0.849471	High (>0)
sgSFTPA2_1_TKOv3	GAGAAACACCATGTCCTCCT	SFTPA2	0.167344	High (>0)
sgSFTPA2_2_TKOv3	TGTTTCTCCAGGCGGACCCA	SFTPA2	0.140367	High (>0)
sgSFTPA2_2_Jacquere	ACGCTCTCCAGGGACACCAG	SFTPA2	0.663592	High (>0)
sgSFTPA2_3_Jacquere	CCAGGCAGCCCATTATTCCC	SFTPA2	0.491758	High (>0)
sgSIGLEC11_2_Brunello	CCCATTCAAATGGAGCACGA	SIGLEC11	0.218786	High (>0)
sgSIGLEC11_4_TKOv3	CAGGGTGAAGATCTGCAGGA	SIGLEC11	0.612126	High (>0)
sgSIGLEC11_3_Jacquere	GGGTGACACAGACCAGGCGC	SIGLEC11	0.705361	High (>0)
sgSKA3_4_Avana	GCAAGATTGGAAAATCAAGA	SKA3	0.131754	High (>0)
sgSKA3_3_TKOv3	GAGTCTGAACTTCTGAATGA	SKA3	0.317827	High (>0)
sgSKA3_4_TKOv3	TATGAATCACACCAGTGAGG	SKA3	0.722363	High (>0)
sgSLC25A33_4_Avana	GGTTTCCCTTACAGGTGTGG	SLC25A33	0.372529	High (>0)
sgSLC25A33_3_Jacquere	TACAGGTGTGGAGGCACAGT	SLC25A33	0.358535	High (>0)
sgSLC25A33_4_Jacquere	GGGCCCGGGAACTCACCCGC	SLC25A33	0.316127	High (>0)
sgSLC29A4_4_Avana	TGAAGCTCATCACTACGCCC	SLC29A4	1.00659	High (>0)
sgSLC29A4_4_Brunello	TGGTATAGAAGAGCACGAAG	SLC29A4	0.715296	High (>0)
sgSLC29A4_4_TKOv3	GCTGCCCAAGCGGTACACGC	SLC29A4	0.343883	High (>0)
sgSLC29A4_2_Jacquere	ATGGCGTGATAACGGTCATC	SLC29A4	0.691078	High (>0)
sgSLC29A4_3_Jacquere	TGTCCTCCTGAACAACGTCC	SLC29A4	0.906568	High (>0)
sgSLC2A14_1_Avana	AGAAGAGGCCAATAACCAAG	SLC2A14	0.117862	High (>0)
sgSLC2A14_1_Brunello	AAAAAGAGGAGAATGCTACG	SLC2A14	0.153676	High (>0)
sgSLC2A14_4_Brunello	GCGGTTAACAAAGAGTCCGA	SLC2A14	0.782986	High (>0)
sgSNRPB2_3_Avana	TAAAGACCATGAAGATGAGG	SNRPB2	0.302821	High (>0)
sgSNRPB2_2_Brunello	CAGTTCCTTAAATATGACAA	SNRPB2	0.134223	High (>0)
sgSNRPB2_3_Jacquere	TGGCTTCAAGGAAGTACGTC	SNRPB2	0.362581	High (>0)
sgSNRPD2_1_Avana	ACCTATCGAAGGCCTTCACG	SNRPD2	0.167402	High (>0)
sgSNRPD2_1_Brunello	ACCCAGCACTCACCTATCGA	SNRPD2	0.701463	High (>0)
sgSNRPD2_2_Brunello	GCGGCAGTTGATGAGCACTT	SNRPD2	0.930413	High (>0)
sgSRPK2_2_Avana	GGATGGCGAATACTGCCCAG	SRPK2	0.790398	High (>0)
sgSRPK2_3_Avana	GTTATTGGAGAAGCGCCTGC	SRPK2	0.301101	High (>0)
sgSRPK2_3_Brunello	TGACCCAAACAAAGACATGG	SRPK2	0.394411	High (>0)
sgSRPK2_4_TKOv3	GTACTTACAGGTTTCTGCTG	SRPK2	0.232042	High (>0)
sgSRPK2_4_Jacquere	ACTATATCCAGGTCCTTCAA	SRPK2	0.865505	High (>0)
sgSRSF3_1_Avana	GATGCAGTCCGAGAGCTAGA	SRSF3	0.985362	High (>0)
sgSRSF3_3_TKOv3	GGAGTCCTCCACCTCGTCGC	SRSF3	0.234483	High (>0)
sgSRSF3_4_TKOv3	TTACCTACGAGACCTAGAGA	SRSF3	0.844412	High (>0)
sgSRSF3_3_Jacquere	TCGACAGTTCCACTCTTACA	SRSF3	0.961767	High (>0)
sgSRSF9_2_Avana	GGCTGGGCGGACGAGCGCGG	SRSF9	0.390682	High (>0)
sgSRSF9_3_Avana	GGGGTCCTCGAAGCGCACGA	SRSF9	0.697217	High (>0)
sgSRSF9_1_Brunello	GAGTTCCCCAGGACTTATGG	SRSF9	0.812719	High (>0)
sgSRSF9_3_TKOv3	AAGGACCCACCTCATGAGAG	SRSF9	0.179943	High (>0)
sgSRSF9_1_Jacquere	TCGTGCGCTTCGAGGACCCC	SRSF9	0.793985	High (>0)
sgSRSF9_2_Jacquere	ACATACCTGAAACAAGAACT	SRSF9	0.581746	High (>0)
sgSTX18_3_Avana	GCGTCAAGACCGTGAAGACG	STX18	0.024957	High (>0)
sgSTX18_1_Brunello	AAGACGCGGAACAAGGCGCT	STX18	0.248754	High (>0)
sgSTX18_1_TKOv3	GAAGACGCGGAACAAGGCGC	STX18	0.2118	High (>0)
sgSTX18_2_Jacquere	ACAGGTCCTCATGAATATCT	STX18	0.76193	High (>0)
sgSTX18_4_Jacquere	CCTGCCACTGAAGAACGTCC	STX18	0.788655	High (>0)
sgSULT1A1_1_TKOv3	AGGACACACTCACACACCTG	SULT1A1	0.408385	High (>0)
sgSULT1A1_2_TKOv3	GGACACACTCACACACCTGA	SULT1A1	0.710022	High (>0)
sgSULT1A1_2_Jacquere	ACTTCTCCAGGTCACCACCC	SULT1A1	1.09257	High (>0)
sgSYNGR2_3_Avana	GTACATCTGCTTAGACTCGT	SYNGR2	0.07682	High (>0)
sgSYNGR2_3_Brunello	GTGGGCAGTCACCAACCCGA	SYNGR2	0.778001	High (>0)
sgSYNGR2_3_Jacquere	GTTGGTGACTGCCCACTGGT	SYNGR2	0.593548	High (>0)
sgTAS2R30_2_Avana	TCTGGGTGTTATTACTACAT	TAS2R30	0.999978	High (>0)
sgTAS2R30_1_Brunello	AAGATATCAGGGTCAGAGTG	TAS2R30	0.039035	High (>0)
sgTAS2R30_1_TKOv3	GGCACATAACAGAAGAAAGG	TAS2R30	0.111302	High (>0)
sgTAS2R30_4_Jacquere	AAGCCAGCTGCTGAAATGGT	TAS2R30	0.773286	High (>0)
sgTFDP1_4_TKOv3	CCTTGCAGTGACCTGACCAA	TFDP1	0.33731	High (>0)
sgTFDP1_2_Jacquere	AGTGCTCACCCGGCAGACCA	TFDP1	0.826792	High (>0)
sgTFDP1_3_Jacquere	TAGACCAGAACCTTAGTCCC	TFDP1	0.894584	High (>0)
sgTLK2_4_Brunello	GAGCCTCATTTACTGAACAG	TLK2	0.461735	High (>0)
sgTLK2_2_Jacquere	ACTCAAGTATCACTTACTTG	TLK2	0.211763	High (>0)
sgTLK2_3_Jacquere	CAGTAAATGAGGCTCCGTGT	TLK2	1.17889	High (>0)
sgTMEM14B_5_Avana	TCTACTCACAATGGGAAGAG	TMEM14B	0.42357	High (>0)
sgTMEM14B_1_Brunello	CAGGATCCAAGGAACGTTTG	TMEM14B	0.05664	High (>0)
sgTMEM14B_4_Jacquere	ATTTACTGTCTACTCACAAT	TMEM14B	0.395495	High (>0)
sgTMEM14C_4_Avana	GTTGCTTCTGGTGGGATCAT	TMEM14C	0.285536	High (>0)
sgTMEM14C_2_Brunello	ATCATTGGCTATGTAAAAGC	TMEM14C	0.48854	High (>0)
sgTMEM14C_4_Brunello	GCTACATCTGGTACCTTGGC	TMEM14C	0.393673	High (>0)
sgTMEM161B_2_Avana	CATCGAGCAAGAGAATAGTG	TMEM161B	0.564146	High (>0)
sgTMEM161B_3_Brunello	GAGTCGCAGAGTATCGAATG	TMEM161B	0.555578	High (>0)
sgTMEM161B_2_TKOv3	TATACAGCTGGTTGTTACCA	TMEM161B	0.953782	High (>0)
sgTMEM161B_1_Jacquere	TACATTATGAACCCACCACT	TMEM161B	0.840739	High (>0)
sgTMEM161B_3_Jacquere	GATGGCTACTCTGTAATGGC	TMEM161B	0.899958	High (>0)
sgTXNDC9_1_Avana	AGTCAAGGAGAGTGAAAATG	TXNDC9	0.22956	High (>0)
sgTXNDC9_2_Brunello	CCTTAAAGAAAAGAGACTCC	TXNDC9	0.281155	High (>0)
sgTXNDC9_2_Jacquere	TAAAATACTAGACAGACATC	TXNDC9	0.859963	High (>0)
sgUBA52_2_Avana	TCAGACTACAACATCCAGAA	UBA52	0.599636	High (>0)
sgUBA52_4_Brunello	TGGGCAAGCTGGCGGAGAGA	UBA52	0.860843	High (>0)
sgUBA52_2_TKOv3	AGTTGACAGCACGAGGGTGA	UBA52	0.683524	High (>0)
sgUBE2S_2_Avana	CCGTGCCCAGAACTCCAACG	UBE2S	0.264203	High (>0)
sgUBE2S_1_Brunello	AAACTCACCAGGGCCCTCGA	UBE2S	0.476469	High (>0)
sgUBE2S_2_Brunello	AACTCACCAGCAGTACGTGT	UBE2S	1.05784	High (>0)
sgUBFD1_2_Avana	GCGGCCCGTCAACTGCCTGG	UBFD1	0.417142	High (>0)
sgUBFD1_4_Avana	TGGCTACTGAGGCTCCCGCG	UBFD1	0.392127	High (>0)
sgUBFD1_2_Brunello	AGGAATTACCTGTAATCGAG	UBFD1	0.032665	High (>0)
sgUBFD1_4_TKOv3	CAATCAAAGACACTGTGCTG	UBFD1	0.365143	High (>0)
sgUBFD1_1_Jacquere	GCCCAGGCCTCGGTCAGCAA	UBFD1	0.770237	High (>0)
sgUBFD1_4_Jacquere	ATAGCAACACAGGAAAGTGT	UBFD1	0.920601	High (>0)
sgUSP18_3_Avana	GCAGCCCAGAGAGCGTCCCA	USP18	0.764994	High (>0)
sgUSP18_1_Brunello	AAGATCTGCCGGGGACTGCG	USP18	0.04442	High (>0)
sgUSP18_2_Brunello	ATGACCATGAGGGTAGTCCC	USP18	0.710796	High (>0)
sgUSP18_4_Jacquere	AGGGCCTGGGACTACCCTCA	USP18	0.830312	High (>0)
sgVDAC2_2_Avana	AATCAAGTCTTCTTACAAGA	VDAC2	0.107947	High (>0)
sgVDAC2_4_Avana	CTACCTTCTCACCAAACACA	VDAC2	0.306997	High (>0)
sgVDAC2_1_Brunello	AGAAATCGCAATTGAAGACC	VDAC2	0.386471	High (>0)
sgVDAC2_2_TKOv3	GATGGAGGAATACACATTGC	VDAC2	0.688085	High (>0)
sgVEZF1_1_Avana	CAGTACCTGGAACAGGAACG	VEZF1	0.188096	High (>0)
sgVEZF1_1_Brunello	AACAAGGCATCAGTAAAAGT	VEZF1	0.526194	High (>0)
sgVEZF1_1_Jacquere	ACACACATGGTGCGCCATGA	VEZF1	0.548759	High (>0)
sgVPS35_1_Avana	AGATGGACCTGGAATCCCAG	VPS35	0.632306	High (>0)
sgVPS35_4_Brunello	TTTGGCTCAAGAATATCTCA	VPS35	0.458816	High (>0)
sgVPS35_1_TKOv3	TGATGAACTGCACTACTTGG	VPS35	0.295572	High (>0)
sgVPS35_1_Jacquere	TCAGTTGGAAGGTGTAAATG	VPS35	0.884478	High (>0)
sgVPS35_2_Jacquere	ATATTGTTGTAAGTGTCAAC	VPS35	0.689358	High (>0)
sgWDR82_4_Avana	TAGGGCCTCATGCATCTGCA	WDR82	0.1166	High (>0)
sgWDR82_2_Brunello	TACAGCTCTAACAAAATAGA	WDR82	0.270401	High (>0)
sgWDR82_3_Brunello	TTACCTGGCAGTTAGGAGAC	WDR82	0.49594	High (>0)
sgWDR82_2_TKOv3	AGGGCCTCATGCATCTGCAG	WDR82	0.602199	High (>0)
sgWDR82_3_TKOv3	CAGACGAATGAAGCTGCCGT	WDR82	0.224172	High (>0)
sgWFDC10A_1_TKOv3	TATGCTGTTCTACCTACTGT	WFDC10A	0.750242	High (>0)
sgWFDC10A_2_TKOv3	CATGCAAACATTCCCACAGT	WFDC10A	0.504439	High (>0)
sgWFDC10A_1_Jacquere	AGCACACAGAGAACCAGGAC	WFDC10A	0.358735	High (>0)
sgYTHDF2_1_Avana	AGACCAAGAATGGCATTGCA	YTHDF2	0.742719	High (>0)
sgYTHDF2_4_Avana	TCTTATGGACAGCTGAGCAA	YTHDF2	0.718961	High (>0)
sgYTHDF2_1_Brunello	ATGGAGGGACTGTAGTAACT	YTHDF2	1.02129	High (>0)
sgYTHDF2_3_Brunello	GTCCATTACTAGTAACATCG	YTHDF2	0.197774	High (>0)
sgYTHDF2_1_Jacquere	GGGTAAGTAGGAATCTGACA	YTHDF2	0.964848	High (>0)
sgYTHDF2_4_Jacquere	AAGAAATGGAGTGCTACCTA	YTHDF2	0.883598	High (>0)
sgYWHAE_3_Avana	GAGCAGGCTGAGCGATACGA	YWHAE	1.33659	High (>0)
sgYWHAE_1_Brunello	AAGCGAATAGGATGCGTTGG	YWHAE	0.175614	High (>0)
sgYWHAE_1_TKOv3	CCTAAGCGAATAGGATGCGT	YWHAE	0.667197	High (>0)
sgZBTB12_3_Avana	GTAGCAGGAGAGGAGCAAGT	ZBTB12	1.22662	High (>0)
sgZBTB12_4_Brunello	GGCCTGCTGTTGATTCCCGG	ZBTB12	0.138911	High (>0)
sgZBTB12_1_TKOv3	GGAGCAACACGGCAAGACCA	ZBTB12	1.01165	High (>0)
sgZBTB12_1_Jacquere	CAGGAACTGGTCCCGCAGGA	ZBTB12	0.159856	High (>0)
sgZBTB12_4_Jacquere	GCAGGTAGGAGGCGGCTGTA	ZBTB12	1.10113	High (>0)
sgZCCHC10_1_Avana	AGATGGCGACTCCCATGCAT	ZCCHC10	0.894231	High (>0)
sgZCCHC10_2_Brunello	ACAGATTATTATTGCAACAA	ZCCHC10	0.503218	High (>0)
sgZCCHC10_2_TKOv3	AGAGGGATACCTAATAACGA	ZCCHC10	1.09575	High (>0)
sgZCCHC10_3_Jacquere	AGGATCCAAAAGGTCTTGAC	ZCCHC10	0.663474	High (>0)
sgZNF100_3_Avana	TATGGAATGTGTCCTCTCAA	ZNF100	0.728865	High (>0)
sgZNF100_5_Avana	TTCTCCCGTAGGATGACCCG	ZNF100	0.343525	High (>0)
sgZNF100_1_Brunello	CCTCACACCTTACTACACAC	ZNF100	0.589138	High (>0)
sgZNF100_4_Brunello	TCTCAACCCTTACTACACAC	ZNF100	0.92736	High (>0)
sgZNF100_3_Jacquere	AAGGGTTGAGAACCAGTTGA	ZNF100	0.642965	High (>0)
sgZNF486_2_TKOv3	GAGGCCTGCAGACCATGTAA	ZNF486	1.02166	High (>0)
sgZNF486_3_Jacquere	AAGGGTATAGGGGTACATAA	ZNF486	1.21655	High (>0)
sgZNF486_4_Jacquere	AAGGATCGAGGATGAAATAA	ZNF486	0.667655	High (>0)
sgZNF708_2_Avana	GGAAAATGTGGATATCAGAA	ZNF708	0.146674	High (>0)
sgZNF708_4_Brunello	TGTAGTAAGGTGTGAAGATA	ZNF708	0.365408	High (>0)
sgZNF708_1_TKOv3	AAGAGTTGAGGACTTGGTAA	ZNF708	0.172471	High (>0)
sgZNF708_2_TKOv3	AAGGTGTGAAGATAGGGTAA	ZNF708	0.999877	High (>0)
sgZNF770_1_Avana	ATGGGATCAGACTTAGAGCA	ZNF770	0.704985	High (>0)
sgZNF770_1_Jacquere	GTACACAAGACACATTTAAA	ZNF770	0.209367	High (>0)
sgZNF770_3_Jacquere	TCCTTGTGACAAATGTGAGA	ZNF770	0.125579	High (>0)
sgZNF85_1_Brunello	AGTATGAATTACCTCATGTG	ZNF85	1.12622	High (>0)
sgZNF85_3_Brunello	GAAGAGACATGAGATCATGG	ZNF85	0.645042	High (>0)
sgZNF85_2_TKOv3	ATCATGGTGGCCAAACCCAC	ZNF85	0.791419	High (>0)
sgZNRF2_3_Avana	GCGCCTCCGCTGCTACTGGA	ZNRF2	0.890914	High (>0)
sgZNRF2_4_Avana	GTAGCAGCGGAGGCGCCAAT	ZNRF2	0.570256	High (>0)
sgZNRF2_2_Brunello	CCCCGACGCCACGCTCCCCA	ZNRF2	0.478529	High (>0)
sgZNRF2_4_TKOv3	GATGTACTGAGTAAAGATGC	ZNRF2	0.581604	High (>0)
